# Genome-wide screening in human kidney organoids identifies novel aspects of nephrogenesis

**DOI:** 10.1101/2021.05.26.445745

**Authors:** Rosemarie Ungricht, Laure Guibbal, Marie-Christine Lasbennes, Vanessa Orsini, Martin Beibel, Annick Waldt, Rachel Cuttat, Walter Carbone, Anne Basler, Guglielmo Roma, Florian Nigsch, Jan Tchorz, Dominic Hoepfner, Philipp S. Hoppe

## Abstract

Human organoids allow studying proliferation, lineage specification, and three-dimensional tissue development. Due to the inherent multicellular complexity, interrogation by systematic genetic methodologies is challenging. Here, we present the first genome-wide CRISPR screen in iPSC-derived kidney organoids. The combination of genome editing, longitudinal sampling and sorting of specific cell populations enabled us to uncover novel biology from development to tubular morphogenesis. We validated the high quality of our screen by individual hit follow up and comparisons to kidney disease datasets. The discovery of a novel regulatory mechanism which controls epithelial proliferation via a trans-activating but cis-inhibitory effect of the Notch ligand Jagged1 proves how mosaic knockouts generated by pooled CRISPR screening in organoids can identify novel ways of communication between heterogeneous cell populations in complex tissues. Collectively, these data demonstrate the feasibility of using complex iPSC- derived organoids for genome-scale screening and serves as a benchmark for future organoid CRISPR screens.
