## Supplementary material for "Genome-wide screening in human kidney organoids identifies novel aspects of nephrogenesis": Table S1

### Sheet: informative genes
Table S1: 20 informative genes for clusters
annotation	aS	PTEC	LH	S1	eTEC	CC	P	eP	S2	CM	DTEC			legend:
	0	1	2	3	4	5	6	7	8	9	10			aS	activated stroma
0	COL3A1	EMX2	CD24	CALD1	FTL	H2AFZ	PTPRO	BCAM	NR2F1	SIX1	WFDC2			PTEC	proximal tubule epithelial cells
1	COL1A1	CLU	RP11-834C11.4	RPL24	APOE	TUBA1B	TPPP3	CTGF	MEST	PITX2	GATA3			LH	Loop of henle
2	LGALS1	CDH6	TUBB2B	RPS11	MSRB1	HMGB2	PODXL	SPARC	RBP1	TUBB2B	LHX1			S1	Stroma cluster 1
3	IGFBP5	ATP1B1	CKB	MARCKS	MPC2	KIAA0101	GADD45A	SPINT2	EEF1A1	RPS2	ARL4C			eTEC	early tubule epithelial cells
4	MFAP4	SMIM24	EMX2	RPL23	RP5-887A10.1	HMGB1	MPP5	MAFB	HNRNPA1	RPS19	MAL			CC	cycling cells
5	SULT1E1	FLRT3	EPCAM	PDGFRA	HRSP12	HMGN2	MAFB	SLC16A1	ZIC1	TPM2	RP11-445F12.1			P	Podocytes
6	ALDH1A2	MPC2	SMS	TPM1	TMEM176A	TOP2A	NPHS2	ARHGAP29	RPLP1	HNRNPA1	CLDN6			eP	early podocytes
7	CLDN11	CYB5A	S100A14	AKAP12	CD24	CKS1B	CLIC5	VAMP8	MEIS2	LBX1	CLDN4			S2	Stroma cluster 2
8	COL1A2	SORBS2	CAMK2N1	MARCKSL1	LGALS2	SMC4	WT1	EIF3M	TUBA1A	RPS15	EMX2			CM	cap mesenchyme
9	NR2F2	GCHFR	POU3F3	RPS20	COX7C	CENPF	SOST	NPHS1	PTN	RPL3	TFAP2A			DTEC	distal tubule epithelial cells
10	TMSB4X	MT1F	PLPPR1	RPL27A	LDHB	NUSAP1	TGFBR3	CLDN5	CCDC80	RPL18A	KRT19
11	FLRT2	ACAA2	SOX11	SNAI2	TMEM256	TYMS	TJP1	KRT19	CRABP1	PPP1R14B	RAB11FIP2
12	DCN	ARL4C	UGT2B7	RBP1	SPP1	UBE2C	ARHGEF3	MXRA8	NTRK2	YBX1	CD24
13	PLAT	ODC1	WFDC2	NAP1L1	RPL23	TUBB	TCF21	PODXL	NFIA	RPL35	TBC1D9
14	CPE	UGT3A1	CLU	UBB	DAB2	MKI67	BST2	NPHS2	RPL3	RPL19	PTBP3
15	COL6A3	EMX2OS	HES1	H3F3A	SMS	STMN1	THSD7A	HES4	RPS2	HMGB1	MECOM
16	OGN	EPCAM	PAX8	MIF	FLRT3	BIRC5	SLC9A3R2	WT1	MT-CYB	STMN1	IVNS1ABP
17	C7	UGT2B7	IRX1	PBX1	MT1F	CDK1	S100A4	GPX3	ATP5E	RPLP1	LIMCH1
18	TGFBI	PCSK1N	IGFBP7	RPL37A	TMEM176B	CENPW	HTRA1	SERINC5	RPL4	RPL8	SCUBE3
19	MOXD1	TSC22D1	CYSTM1	MAGED2	AC090498.1	DEK	ENPEP	BST2	MAP1B	RPS6	TMEM52B
