## Supplementary material for "Genome-wide screening in human kidney organoids identifies novel aspects of nephrogenesis": Table S3

### Sheet: Table S3_stringent hits
Table S3: Stringent hit list DEV axis Stroma or TEC compared to iPSC+ (RSA <-3)
		depleted genes			enriched genes
gene_id	symbol	Stroma DOWN	both DOWN	TECs DOWN	Stroma UP	both UP	TECs UP	essential (Hart 2015)	kidney development-related GO term biological process (Fig 2F)
11202	KLK8	TRUE
23082	PPRC1	TRUE						TRUE
51433	ANAPC5	TRUE						TRUE
3608	ILF2	TRUE						TRUE
6156	RPL30	TRUE
6539	SLC6A12	TRUE
391	RHOG	TRUE
54802	TRIT1	TRUE
55325	UFSP2	TRUE
7443	VRK1	TRUE						TRUE
25804	LSM4	TRUE						TRUE
10059	DNM1L	TRUE						TRUE
26173	INTS1	TRUE						TRUE
22944	KIN	TRUE						TRUE
54973	INTS11	TRUE
5322	PLA2G5	TRUE
139562	OTUD6A	TRUE
2975	GTF3C1	TRUE						TRUE
83732	RIOK1	TRUE						TRUE
59341	TRPV4	TRUE
114928	GPRASP2	TRUE
55906	ZC4H2	TRUE
10926	DBF4	TRUE
112755	STX1B	TRUE
4609	MYC	TRUE						TRUE
4000	LMNA	TRUE
153562	MARVELD2	TRUE
57505	AARS2	TRUE						TRUE
7186	TRAF2	TRUE
196403	DTX3	TRUE
84939	PWWP3A	TRUE
167227	DCP2	TRUE
10869	USP19	TRUE
3676	ITGA4	TRUE
79786	KLHL36	TRUE
6492	SIM1	TRUE							TRUE
79570	NKAIN1	TRUE
1937	EEF1G	TRUE
5537	PPP6C	TRUE						TRUE
56164	STK31	TRUE
51343	FZR1	TRUE
10365	KLF2	TRUE
10297	APC2	TRUE							TRUE
10116	FEM1B	TRUE							TRUE
10714	POLD3	TRUE						TRUE
10438	C1D	TRUE
10581	IFITM2	TRUE
150365	MEI1	TRUE
54890	ALKBH5	TRUE
9491	PSMF1	TRUE							TRUE
10525	HYOU1	TRUE						TRUE
11338	U2AF2	TRUE						TRUE
7173	TPO	TRUE
63875	MRPL17	TRUE						TRUE
140628	GATA5	TRUE			TRUE (weak)
283571	PROX2	TRUE
125115	KRT40	TRUE
713	C1QB	TRUE
147007	TMEM199	TRUE						TRUE
1500	CTNND1	TRUE							TRUE
29894	CPSF1	TRUE						TRUE
8480	RAE1	TRUE						TRUE
78988	MRPL57	TRUE
10558	SPTLC1	TRUE
773	CACNA1A	TRUE
26024	PTCD1	TRUE
100526740	ATP5MF-PTCD1	TRUE
89870	TRIM15	TRUE
57700	FAM160B1	TRUE
7567	ZNF19	TRUE
274	BIN1	TRUE
79840	NHEJ1	TRUE
161424	NOP9	TRUE						TRUE
6853	SYN1	TRUE
9716	AQR	TRUE (weak)					TRUE	TRUE
51659	GINS2		TRUE					TRUE
5892	RAD51D		TRUE					TRUE
54512	EXOSC4		TRUE					TRUE
64785	GINS3		TRUE					TRUE
84292	WDR83		TRUE					TRUE
25929	GEMIN5		TRUE					TRUE
2131	EXT1		TRUE						TRUE
118672	PSTK		TRUE					TRUE
10238	DCAF7		TRUE					TRUE
6432	SRSF7		TRUE					TRUE
1938	EEF2		TRUE					TRUE
2232	FDXR		TRUE
58485	TRAPPC1		TRUE					TRUE
1650	DDOST		TRUE					TRUE
51360	MBTPS2		TRUE
9453	GGPS1		TRUE					TRUE
226	ALDOA		TRUE					TRUE
79991	STN1		TRUE
10667	FARS2		TRUE
54468	MIOS		TRUE
4695	NDUFA2		TRUE					TRUE
10765	KDM5B		TRUE						TRUE
1616	DAXX		TRUE
22928	SEPHS2		TRUE
51175	TUBE1		TRUE					TRUE
8615	USO1		TRUE					TRUE
80018	NAA25		TRUE					TRUE
54517	PUS7		TRUE
51377	UCHL5		TRUE
31	ACACA		TRUE					TRUE
5725	PTBP1		TRUE
7818	DAP3		TRUE					TRUE
79731	NARS2		TRUE					TRUE
2987	GUK1		TRUE					TRUE
2889	RAPGEF1		TRUE
54346	UNC93A		TRUE
7871	SLMAP		TRUE
55278	QRSL1		TRUE					TRUE
11232	POLG2		TRUE						TRUE
80746	TSEN2		TRUE					TRUE
60559	SPCS3		TRUE					TRUE
165918	RNF168		TRUE					TRUE
1793	DOCK1		TRUE
4659	PPP1R12A		TRUE
523	ATP6V1A		TRUE					TRUE
100526767	RNF103-CHMP3		TRUE
64151	NCAPG		TRUE					TRUE
54995	OXSM		TRUE					TRUE
79621	RNASEH2B		TRUE					TRUE
7442	TRPV1		TRUE
84219	WDR24		TRUE
10075	HUWE1		TRUE					TRUE
7167	TPI1		TRUE						TRUE
9330	GTF3C3		TRUE					TRUE
11171	STRAP		TRUE
2885	GRB2		TRUE					TRUE
23133	PHF8		TRUE
402	ARL2		TRUE					TRUE
10642	IGF2BP1		TRUE
37	ACADVL		TRUE
51067	YARS2		TRUE					TRUE
283933	ZNF843		TRUE
4193	MDM2		TRUE					TRUE
1000	CDH2		TRUE
22894	DIS3		TRUE					TRUE
51504	TRMT112		TRUE					TRUE
57002	YAE1		TRUE
6631	SNRPC		TRUE					TRUE
115286	SLC25A26		TRUE					TRUE
23386	NUDCD3		TRUE					TRUE
908	CCT6A		TRUE					TRUE
5531	PPP4C		TRUE					TRUE
79029	SPATA5L1		TRUE					TRUE
9296	ATP6V1F		TRUE
25988	HINFP		TRUE					TRUE
5886	RAD23A		TRUE
8881	CDC16		TRUE					TRUE
10992	SF3B2		TRUE					TRUE
23197	FAF2		TRUE
8892	EIF2B2		TRUE					TRUE
1314	COPA		TRUE					TRUE
197370	NSMCE1		TRUE					TRUE
203068	TUBB		TRUE
11261	CHP1		TRUE
171546	SPTSSA		TRUE					TRUE
22937	SCAP		TRUE
378	ARF4		TRUE
254394	MCM9		TRUE
9130	FAM50A		TRUE					TRUE
6619	SNAPC3		TRUE					TRUE
100534592	URGCP-MRPS24		TRUE
81493	SYNC		TRUE
55599	RNPC3		TRUE					TRUE
51499	TRIAP1		TRUE					TRUE
54930	HAUS4		TRUE					TRUE
9897	WASHC5		TRUE
10818	FRS2		TRUE						TRUE
130557	ZNF513		TRUE
9184	BUB3		TRUE					TRUE
7485	GET1		TRUE
8505	PARG		TRUE
9039	UBA3		TRUE					TRUE
171568	POLR3H		TRUE					TRUE
8453	CUL2		TRUE					TRUE
57129	MRPL47		TRUE					TRUE
57038	RARS2		TRUE					TRUE
64210	MMS19		TRUE					TRUE
3611	ILK		TRUE					TRUE
1660	DHX9		TRUE					TRUE
374291	NDUFS7		TRUE
151254	C2CD6		TRUE
57570	TRMT5		TRUE					TRUE
6150	MRPL23		TRUE
526	ATP6V1B2		TRUE					TRUE
5612	THAP12		TRUE
440138	ALG11		TRUE					TRUE
80135	RPF1		TRUE					TRUE
5520	PPP2R2A		TRUE
51634	RBMX2		TRUE
51605	TRMT6		TRUE					TRUE
51013	EXOSC1		TRUE					TRUE
9879	DDX46		TRUE					TRUE
4998	ORC1		TRUE					TRUE
166378	SPATA5		TRUE					TRUE
7453	WARS		TRUE					TRUE
54039	PCBP3		TRUE
3028	HSD17B10		TRUE					TRUE
55324	ABCF3		TRUE
50628	GEMIN4		TRUE
54556	ING3		TRUE
8720	MBTPS1		TRUE
54815	GATAD2A		TRUE						TRUE
57130	ATP13A1		TRUE					TRUE
53831	GPR84		TRUE
6206	RPS12		TRUE
9789	SPCS2		TRUE
126382	NR2C2AP		TRUE					TRUE
1537	CYC1		TRUE
255189	PLA2G4F		TRUE
27000	DNAJC2		TRUE					TRUE
26121	PRPF31		TRUE					TRUE
54870	QRICH1		TRUE					TRUE
27068	PPA2		TRUE
23587	ELP5		TRUE					TRUE
1187	CLCNKA		TRUE
54998	AURKAIP1		TRUE					TRUE
51645	PPIL1		TRUE
9093	DNAJA3		TRUE					TRUE
60528	ELAC2		TRUE					TRUE
118813	ZFYVE27		TRUE (weak)		TRUE
2919	CXCL1		TRUE
51163	DBR1		TRUE					TRUE
51126	NAA20		TRUE					TRUE
72	ACTG2		TRUE
22992	KDM2A		TRUE						TRUE
26986	PABPC1		TRUE
112970	KTI12		TRUE					TRUE
7764	ZNF217		TRUE
10423	CDIPT		TRUE
255252	LRRC57		TRUE
4361	MRE11		TRUE
4718	NDUFC2		TRUE					TRUE
100532726	NDUFC2-KCTD14		TRUE
513	ATP5F1D		TRUE
8295	TRRAP		TRUE					TRUE
899	CCNF		TRUE
54675	CRLS1		TRUE					TRUE
7317	UBA1		TRUE					TRUE
86	ACTL6A		TRUE					TRUE
23595	ORC3		TRUE					TRUE
51194	IPO11		TRUE					TRUE
23534	TNPO3		TRUE					TRUE
64963	MRPS11		TRUE					TRUE
25948	KBTBD2		TRUE
2671	GFER		TRUE					TRUE
1112	FOXN3		TRUE
415116	PIM3		TRUE
10450	PPIE		TRUE
5464	PPA1		TRUE
1973	EIF4A1		TRUE					TRUE
10055	SAE1		TRUE					TRUE
57623	ZFAT		TRUE						TRUE
741	ZNHIT2		TRUE					TRUE
80344	DCAF11		TRUE
10468	FST		TRUE						TRUE
9410	SNRNP40		TRUE
57508	INTS2		TRUE					TRUE
51608	GET4		TRUE					TRUE
10419	PRMT5		TRUE					TRUE
2013	EMP2		TRUE
84128	WDR75		TRUE					TRUE
8914	TIMELESS		TRUE					TRUE
23234	DNAJC9		TRUE					TRUE
348180	CTU2		TRUE					TRUE
126868	MAB21L3		TRUE
10432	RBM14		TRUE					TRUE
23476	BRD4		TRUE					TRUE
1653	DDX1		TRUE					TRUE
1381	CRABP1		TRUE
201176	ARHGAP27		TRUE
65985	AACS		TRUE
60684	TRAPPC11		TRUE					TRUE
9054	NFS1		TRUE					TRUE
57553	MICAL3		TRUE
1068	CETN1		TRUE (weak)				TRUE
2197	FAU		TRUE
10302	SNAPC5		TRUE
81576	CCDC130		TRUE					TRUE
2235	FECH		TRUE
25906	ANAPC15		TRUE					TRUE
7554	ZNF8		TRUE
6137	RPL13		TRUE					TRUE
388931	MFSD2B		TRUE
55193	PBRM1		TRUE						TRUE
5890	RAD51B		TRUE						TRUE
55052	MRPL20		TRUE					TRUE
27095	TRAPPC3		TRUE					TRUE
54584	GNB1L		TRUE					TRUE
29093	MRPL22			TRUE				TRUE
6427	SRSF2			TRUE				TRUE
57680	CHD8			TRUE					TRUE
115708	TRMT61A			TRUE				TRUE
51021	MRPS16			TRUE
5460	POU5F1			TRUE					TRUE
57589	RIC1			TRUE
81857	MED25			TRUE
79587	CARS2			TRUE				TRUE
55070	DET1			TRUE
4716	NDUFB10			TRUE
1045	CDX2			TRUE					TRUE
126321	MFSD12			TRUE					TRUE
3157	HMGCS1			TRUE				TRUE
51728	POLR3K			TRUE				TRUE
8896	BUD31			TRUE				TRUE
9875	URB1			TRUE				TRUE
81605	URM1			TRUE				TRUE
55593	OTUD5			TRUE
537	ATP6AP1			TRUE
9553	MRPL33			TRUE
1155	TBCB			TRUE
26276	VPS33B			TRUE
4641	MYO1C			TRUE
1104	RCC1			TRUE				TRUE
6950	TCP1			TRUE				TRUE
10026	PIGK			TRUE
55813	UTP6			TRUE				TRUE
55851	PSENEN			TRUE
56252	YLPM1			TRUE
2826	CCR10			TRUE
339366	ADAMTSL5			TRUE
1735	DIO3			TRUE
81847	RNF146			TRUE					TRUE
55157	DARS2			TRUE				TRUE
3842	TNPO1			TRUE				TRUE
91782	CHMP7			TRUE
64645	MFSD14A			TRUE
10293	TRAIP			TRUE				TRUE
100996928	FMC1-LUC7L2			TRUE
3516	RBPJ			TRUE					TRUE
90196	SYS1			TRUE				TRUE
51652	CHMP3			TRUE				TRUE
6862	TBXT			TRUE					TRUE
2314	FLII			TRUE
83743	GRWD1			TRUE				TRUE
7284	TUFM			TRUE				TRUE
84321	THOC3			TRUE
10817	FRS3			TRUE
9213	XPR1			TRUE
5591	PRKDC			TRUE				TRUE
8725	URI1			TRUE				TRUE
3364	HUS1			TRUE				TRUE
121643	FOXN4			TRUE					TRUE
30851	TAX1BP3			TRUE					TRUE
3183	HNRNPC			TRUE
4072	EPCAM			TRUE					TRUE
23223	RRP12			TRUE				TRUE
10067	SCAMP3			TRUE
6494	SIPA1			TRUE
9044	BTAF1			TRUE				TRUE
55749	CCAR1			TRUE
102	ADAM10			TRUE
84316	NAA38			TRUE				TRUE
123263	MTFMT			TRUE
9909	DENND4B			TRUE
84058	WDR54			TRUE
124454	EARS2			TRUE
54205	CYCS			TRUE
788	SLC25A20			TRUE
10618	TGOLN2			TRUE
6647	SOD1			TRUE				TRUE
84759	PCGF1			TRUE
55705	IPO9			TRUE				TRUE
6713	SQLE			TRUE
5230	PGK1			TRUE				TRUE
7473	WNT3			TRUE					TRUE
51428	DDX41			TRUE				TRUE
8888	MCM3AP			TRUE				TRUE
3621	ING1			TRUE
80129	CCDC170			TRUE
11091	WDR5			TRUE				TRUE
55061	SUSD4			TRUE
6636	SNRPF			TRUE				TRUE
10902	BRD8			TRUE				TRUE
1108	CHD4			TRUE				TRUE
121665	SPPL3				TRUE
23291	FBXW11				TRUE
1457	CSNK2A1				TRUE
57685	CACHD1				TRUE
10972	TMED10				TRUE			TRUE
5915	RARB				TRUE				TRUE
4628	MYH10				TRUE
80199	FUZ				TRUE				TRUE
10025	MED16				TRUE
8481	OFD1				TRUE
253738	EBF3				TRUE
220323	OAF				TRUE
10499	NCOA2				TRUE
10672	GNA13				TRUE
144699	FBXL14				TRUE
51057	WDPCP				TRUE				TRUE
353376	TICAM2				TRUE
4851	NOTCH1				TRUE				TRUE
10425	ARIH2				TRUE
5224	PGAM2				TRUE
57169	ZNFX1				TRUE
23047	PDS5B				TRUE
57585	CRAMP1				TRUE
55326	AGPAT5				TRUE
441273	SPDYE2				TRUE
2932	GSK3B				TRUE				TRUE
8932	MBD2				TRUE
408	ARRB1				TRUE
220992	ZNF485				TRUE
54187	NANS				TRUE
55729	ATF7IP				TRUE
1998	ELF2				TRUE
79003	MIS12				TRUE
23411	SIRT1				TRUE
6480	ST6GAL1				TRUE
200734	SPRED2				TRUE
340156	MYLK4				TRUE
54541	DDIT4				TRUE
3321	IGSF3				TRUE
54936	ADPRHL2				TRUE
90427	BMF				TRUE
9699	RIMS2				TRUE
139886	SPIN4				TRUE
57534	MIB1				TRUE
80144	FRAS1				TRUE				TRUE
2669	GEM				TRUE
4756	NEO1				TRUE
9655	SOCS5				TRUE
55454	CSGALNACT2				TRUE
2810	SFN				TRUE
4282	MIF				TRUE
441631	TSPAN11				TRUE
23743	BHMT2				TRUE
51719	CAB39				TRUE
51780	KDM3B				TRUE
8454	CUL1				TRUE			TRUE
84153	RNASEH2C				TRUE
4188	MDFI				TRUE				TRUE
168667	BMPER				TRUE				TRUE
3226	HOXC10				TRUE
201163	FLCN				TRUE				TRUE
255877	BCL6B				TRUE
22828	SCAF8				TRUE
139285	AMER1				TRUE				TRUE
1861	TOR1A				TRUE
6898	TAT				TRUE
2115	ETV1				TRUE
51177	PLEKHO1				TRUE
246	ALOX15				TRUE
51527	GSKIP				TRUE
29	ABR				TRUE
55007	FAM118A				TRUE
84937	ZNRF1				TRUE
357	SHROOM2				TRUE
256380	SCML4				TRUE
221468	TMEM217				TRUE
54880	BCOR				TRUE
55334	SLC39A9				TRUE
23361	ZNF629				TRUE
754	PTTG1IP				TRUE
2042	EPHA3				TRUE
9786	KIAA0586				TRUE
3162	HMOX1				TRUE
348980	HCN1				TRUE
23787	MTCH1				TRUE
10637	LEFTY1				TRUE
90378	SAMD1				TRUE
84926	SPRYD3				TRUE
140739	UBE2F				TRUE
420	ART4				TRUE
9475	ROCK2					TRUE			TRUE
55626	AMBRA1					TRUE			TRUE
5728	PTEN					TRUE			TRUE
93624	TADA2B					TRUE
57551	TAOK1					TRUE
5074	PAWR					TRUE
55578	SUPT20H					TRUE			TRUE
79659	DYNC2H1					TRUE			TRUE
1028	CDKN1C					TRUE			TRUE
5366	PMAIP1					TRUE
51684	SUFU					TRUE			TRUE
7798	LUZP1					TRUE			TRUE
1613	DAPK3					TRUE
51134	CEP83					TRUE
23300	ATMIN					TRUE
22920	KIFAP3					TRUE
58504	ARHGAP22					TRUE
5925	RB1					TRUE
4637	MYL6					TRUE
7490	WT1					TRUE			TRUE
23432	GPR161					TRUE			TRUE
8503	PIK3R3					TRUE
11127	KIF3A					TRUE			TRUE
55205	ZNF532					TRUE
57560	IFT80					TRUE
182	JAG1					TRUE			TRUE
23545	ATP6V0A2					TRUE
28514	DLL1					TRUE			TRUE
56912	IFT46					TRUE
51441	YTHDF2					TRUE			TRUE
4627	MYH9					TRUE			TRUE
6416	MAP2K4					TRUE
9742	IFT140					TRUE			TRUE
26146	TRAF3IP1					TRUE			TRUE
55294	FBXW7					TRUE
389690	MROH5					TRUE
57539	WDR35					TRUE
8131	NPRL3					TRUE
79674	VEPH1					TRUE
939	CD27					TRUE
54442	KCTD5					TRUE
3768	KCNJ12					TRUE
7249	TSC2					TRUE			TRUE
51256	TBC1D7					TRUE
27152	INTU					TRUE			TRUE
60489	APOBEC3G					TRUE
23779	ARHGAP8					TRUE
2737	GLI3					TRUE			TRUE
10495	ENOX2					TRUE
284382	ACTL9					TRUE
56998	CTNNBIP1					TRUE			TRUE
6754	SSTR4					TRUE
2683	B4GALT1					TRUE			TRUE
79778	MICALL2					TRUE
5782	PTPN12					TRUE
10346	TRIM22					TRUE
23059	CLUAP1					TRUE			TRUE
65250	CPLANE1					TRUE			TRUE
10464	PIBF1					TRUE
4763	NF1					TRUE			TRUE
79363	CPLANE2					TRUE
100861437						TRUE
6659	SOX4					TRUE			TRUE
7248	TSC1					TRUE			TRUE
5727	PTCH1					TRUE			TRUE
9448	MAP4K4					TRUE
89910	UBE3B					TRUE
400916	CHCHD10					TRUE
26005	C2CD3					TRUE			TRUE
23019	CNOT1					TRUE		TRUE
390928	ACP7					TRUE
28981	IFT81					TRUE
51098	IFT52					TRUE			TRUE
5335	PLCG1						TRUE
27097	TAF5L						TRUE
29998	BICRA						TRUE
7073	TIAL1						TRUE
117143	TADA1						TRUE
23764	MAFF						TRUE		TRUE
8738	CRADD						TRUE
7021	TFAP2B						TRUE		TRUE
126075	CCDC159						TRUE
57695	USP37						TRUE	TRUE
10629	TAF6L						TRUE	TRUE
6238	RRBP1						TRUE
57214	CEMIP						TRUE
10409	BASP1						TRUE		TRUE
5921	RASA1						TRUE
3788	KCNS2						TRUE
747	DAGLA						TRUE
26251	KCNG2						TRUE
10253	SPRY2						TRUE		TRUE
55869	HDAC8						TRUE
245973	ATP6V1C2						TRUE		TRUE
123811	FOPNL						TRUE
284312	ZSCAN1						TRUE
55527	FEM1A						TRUE
3603	IL16						TRUE
51010	EXOSC3						TRUE	TRUE
9781	RNF144A						TRUE
9095	TBX19						TRUE		TRUE
6738	RO60						TRUE
65981	CAPRIN2						TRUE		TRUE
114825	PWWP2A						TRUE
51754	TMEM8B						TRUE
152579	SCFD2						TRUE
137970	UNC5D						TRUE
645027	EVPLL						TRUE
55803	ADAP2						TRUE
6422	SFRP1						TRUE		TRUE
114897	C1QTNF1						TRUE
5620	PRM2						TRUE
64240	ABCG5						TRUE
311	ANXA11						TRUE
54059	YBEY						TRUE	TRUE
81839	VANGL1						TRUE		TRUE
644994	SMIM23						TRUE
7043	TGFB3						TRUE
2894	GRID1						TRUE
6663	SOX10						TRUE		TRUE
25861	WHRN						TRUE		TRUE
340075	ARSI						TRUE
10661	KLF1						TRUE
57701	NCKAP5L						TRUE
221458	KIF6						TRUE
3860	KRT13						TRUE		TRUE
4488	MSX2						TRUE		TRUE
9037	SEMA5A						TRUE		TRUE
5139	PDE3A						TRUE
55709	KBTBD4						TRUE
2116	ETV2						TRUE		TRUE
2877	GPX2						TRUE
56666	PANX2						TRUE
55843	ARHGAP15						TRUE
10336	PCGF3						TRUE
1280	COL2A1						TRUE		TRUE
55008	HERC6						TRUE
196394	AMN1						TRUE
403	ARL3						TRUE
90313	TP53I13						TRUE
220388	CCDC89						TRUE
6885	MAP3K7						TRUE		TRUE
25975	EGFL6						TRUE
2825	GPR1						TRUE
338699	ANKRD42						TRUE
22858	ICK						TRUE
8925	HERC1						TRUE
55422	ZNF331						TRUE
9204	ZMYM6						TRUE
