## Supplementary material for "Genome-wide screening in human kidney organoids identifies novel aspects of nephrogenesis": Table S6

### Sheet: Table S6_CAKUT
Table S6: CAKUT genes (human and mouse) that score in whole organoids (d35), TECs or Stroma
		depleted genes (RSA <-2)			enriched genes (RSA <-2)
gene ID	symbol	Hit in d35	Hit in TECs	Hit in stroma	Hit in d35	Hit in TECs	Hit in stroma	human CAKUT	mouse CAKUT
7849	PAX8	TRUE							TRUE
3670	ISL1	TRUE							TRUE
1739	DLG1	TRUE							TRUE
6943	TCF21	TRUE							TRUE
596	BCL2	TRUE							TRUE
3911	LAMA5	TRUE	TRUE	TRUE					TRUE
57616	TSHZ3	TRUE		TRUE					TRUE
5979	RET	TRUE						TRUE
9978	RBX1	TRUE						TRUE
11167	FSTL1	TRUE							TRUE
473	RERE	TRUE							TRUE
72	ACTG2	TRUE	TRUE	TRUE				TRUE
2296	FOXC1	TRUE							TRUE
10413	YAP1		TRUE						TRUE
1399	CRKL		TRUE	TRUE				TRUE
348180	CTU2		TRUE	TRUE				TRUE
2138	EYA1		TRUE					TRUE
359	AQP2		TRUE						TRUE
4038	LRP4		TRUE					TRUE
6495	SIX1		TRUE					TRUE
1602	DACH1		TRUE					TRUE
80000	GREB1L		TRUE					TRUE
26035	GLCE		TRUE						TRUE
3611	ILK		TRUE	TRUE					TRUE
3688	ITGB1		TRUE	TRUE					TRUE
3516	RBPJ		TRUE						TRUE
1499	CTNNB1		TRUE				TRUE		TRUE
57167	SALL4		TRUE					TRUE
2260	FGFR1		TRUE	TRUE					TRUE
6928	HNF1B		TRUE					TRUE
71	ACTG1			TRUE				TRUE
26585	GREM1			TRUE					TRUE
3207	HOXA11			TRUE					TRUE
9653	HS2ST1			TRUE					TRUE
5727	PTCH1				TRUE	TRUE	TRUE		TRUE
11127	KIF3A				TRUE	TRUE	TRUE		TRUE
139285	AMER1				TRUE		TRUE		TRUE
2303	FOXC2				TRUE				TRUE
5915	RARB				TRUE		TRUE		TRUE
26281	FGF20				TRUE			TRUE
130497	OSR1				TRUE	TRUE	TRUE		TRUE
5076	PAX2				TRUE	TRUE		TRUE
6659	SOX4				TRUE	TRUE	TRUE		TRUE
10252	SPRY1				TRUE	TRUE			TRUE
7490	WT1				TRUE	TRUE	TRUE		TRUE
23300	ATMIN				TRUE	TRUE	TRUE		TRUE
1717	DHCR7				TRUE			TRUE
182	JAG1				TRUE	TRUE	TRUE	TRUE
988	CDC5L				TRUE			TRUE
30812	SOX8				TRUE				TRUE
2737	GLI3				TRUE	TRUE	TRUE	TRUE
56998	CTNNBIP1				TRUE	TRUE	TRUE		TRUE
1893	ECM1					TRUE			TRUE
5455	POU3F3					TRUE	TRUE		TRUE
10371	SEMA3A					TRUE			TRUE
6092	ROBO2					TRUE		TRUE
51098	IFT52					TRUE	TRUE	TRUE
6664	SOX11					TRUE			TRUE
5914	RARA					TRUE			TRUE
9557	CHD1L					TRUE		TRUE
28514	DLL1					TRUE	TRUE		TRUE
2118	ETV4					TRUE	TRUE	TRUE
7026	NR2F2						TRUE		TRUE
2119	ETV5						TRUE		TRUE
80144	FRAS1						TRUE	TRUE
2104	ESRRG						TRUE	TRUE
168667	BMPER						TRUE		TRUE
1131	CHRM3						TRUE	TRUE
