## Supplementary material for "Genome-wide screening in human kidney organoids identifies novel aspects of nephrogenesis": Table S7

### Sheet: Table S7_established_ciliopathy
Table 7: Established ciliopathy genes: Ciliary genes leading to kidney phenotype in CRISPR screen
Table S7: Hits compared to ESTABLISHED CILIARY GENES assembled by Reiter and Leroux, 2017.
			depleted genes			enriched genes
gene_id	symbol	weak hits (RSA between -3 and -2, Q1 >-1 or Q3 <1); excluded in hit list described in Fig. 2E	Stroma DOWN	both DOWN	TECs DOWN	Stroma UP	both UP	TECs UP	#	kidney phenotype (source: OMIM; pubmed)	Localization/ functional category	description	OMIM	entrez_summary
352909	DNAAF3	TRUE	TRUE						1	Mutant zebrafish showed development of pronephric cysts.	axonemal dynein assembly	dynein axonemal assembly factor 3	Ciliary dyskinesia	The protein encoded by this gene is required for the assembly of axonemal inner and outer dynein arms and plays a role in assembling dynein complexes for transport into cilia. Defects in this gene are a cause of primary ciliary dyskinesia type 2 (CILD2). Several transcript variants encoding different isoforms have been found for this gene. [provided by RefSeq, May 2012]
27019	DNAI1	TRUE	TRUE						2	-	IFT-B	dynein axonemal intermediate chain 1	Ciliary dyskinesia	This gene encodes a member of the dynein intermediate chain family. The encoded protein is part of the dynein complex in respiratory cilia. The inner- and outer-arm dyneins, which bridge between the doublet microtubules in axonemes, are the force-generating proteins responsible for the sliding movement in axonemes. The intermediate and light chains, thought to form the base of the dynein arm, hel…
2121	EVC	TRUE	TRUE						3	-	TZ	EvC ciliary complex subunit 1	Weyers acrofacial dysostosis; Ellis-van Creveld syndrome	This gene encodes a protein containing a leucine zipper and a transmembrane domain. This gene has been implicated in both Ellis-van Creveld syndrome (EvC) and Weyers acrodental dysostosis. [provided by RefSeq, Jul 2008]
8239	USP9X	TRUE		TRUE					4	ectopic kidney	BB; axoneme (tip)	ubiquitin specific peptidase 9 X-linked	Mental retardation, X-linked 99	This gene is a member of the peptidase C19 family and encodes a protein that is similar to ubiquitin-specific proteases. Though this gene is located on the X chromosome, it escapes X-inactivation. Mutations in this gene have been associated with Turner syndrome. Alternate transcriptional splice variants, encoding different isoforms, have been characterized. [provided by RefSeq, Jul 2008]
27031	NPHP3	TRUE		TRUE					5	multicystic dysplastic kidneys, adolescent nephronophthisis	IFT-A	nephrocystin 3	Meckel syndrome 7; Nephronophthisis 3; Renal-hepatic-pancreatic dysplasia 1	This gene encodes a protein containing a coiled-coil (CC) domain, a tubulin-tyrosine ligase (TTL) domain, and a tetratrico peptide repeat (TPR) domain. The encoded protein interacts with nephrocystin, it is required for normal ciliary development, and it functions in renal tubular development. Mutations in this gene are associated with nephronophthisis type 3, and also with renal-hepatic-pancreat…
8481	OFD1					TRUE			6	cystic kidneys	TZ; centriolar satellite	OFD1 centriole and centriolar satellite protein	Retinitis pigmentosa 23; Joubert syndrome 10; Orofaciodigital syndrome I; Simpson-Golabi-Behmel syndrome	This gene is located on the X chromosome and encodes a centrosomal protein. A knockout mouse model has been used to study the effect of mutations in this gene. The mouse gene is also located on the X chromosome, however, unlike the human gene it is not subject to X inactivation. Mutations in this gene are associated with oral-facial-digital syndrome type I and Simpson-Golabi-Behmel syndrome type …
51057	WDPCP					TRUE			7	kidney cysts in mutant mice	IFT-B	WD repeat containing planar cell polarity effector	Bardet-Biedl syndrome 15; Congenital heart defects, hamartomas of tongue, and polysyndactyly	This gene encodes a cytoplasmic WD40 repeat protein. A similar gene in frogs encodes a planar cell polarity protein that plays a critical role in collective cell movement and ciliogenesis by mediating septin localization. Mutations in this gene are associated with Bardet-Biedl syndrome 15 and may also play a role in Meckel-Gruber syndrome. Alternative splicing results in multiple transcript varia…
201163	FLCN					TRUE			8	kidney tumors	IFT-A	folliculin	Birt-Hogg-Dube syndrome; Colorectal cancer, somatic; Pneumothorax, primary spontaneous; Renal carcinoma, chromophobe, somatic	This gene is located within the Smith-Magenis syndrome region on chromosome 17. Mutations in this gene are associated with Birt-Hogg-Dube syndrome, which is characterized by fibrofolliculomas, renal tumors, lung cysts, and pneumothorax. Alternative splicing of this gene results in two transcript variants encoding different isoforms. [provided by RefSeq, Jul 2008]
9786	KIAA0586					TRUE			9	KIAA0586 mutant chicken embryos develop polycystic kidneys (Yin et al., 2009)	axonemal dynein complex	KIAA0586	Joubert syndrome 23; Short-rib thoracic dysplasia 14 with polydactyly	This gene encodes a conserved centrosomal protein that functions in ciliogenesis and responds to hedgehog signaling. Mutations in this gene causes Joubert syndrome 23. Alternative splicing results in multiple transcript variants and protein isoforms. [provided by RefSeq, Aug 2016]
8701	DNAH11	TRUE				TRUE			10	-	BB distal appendage	dynein axonemal heavy chain 11	Ciliary dyskinesia	This gene encodes a ciliary outer dynein arm protein and is a member of the dynein heavy chain family. It is a microtubule-dependent motor ATPase and has been reported to be involved in the movement of respiratory cilia. Mutations in this gene have been implicated in causing Kartagener Syndrome (a combination of situs inversus totalis and Primary Ciliary Dyskinesia (PCD), also called Immotile Cil…
9851	KIAA0753	TRUE				TRUE			11	-	axonemal dynein complex	KIAA0753	Orofaciodigital syndrome XV	This gene encodes a subunit of a protein complex that regulates ciliogenesis and cilia maintenance. The encoded protein has also been shown to regulate centriolar duplication. Mutations in this gene cause an orofaciodigital syndrome and a form of Joubert syndrome in human patients. [provided by RefSeq, May 2017]
23090	ZNF423	TRUE				TRUE			12	infantile-onset kidney disease, polycystic kidneys	BB; axoneme	zinc finger protein 423	Joubert syndrome 19; Nephronophthisis 14	The protein encoded by this gene is a nuclear protein that belongs to the family of Kruppel-like C2H2 zinc finger proteins. It functions as a DNA-binding transcription factor by using distinct zinc fingers in different signaling pathways. Thus, it is thought that this gene may have multiple roles in signal transduction during development. Mutations in this gene are associated with nephronophthisi…
80776	B9D2	TRUE				TRUE			13	Loss of B9D2 in mouse kidney resulted in severe polycystic kidney disease (Town et al., 2008)	TZ	B9 domain containing 2	Meckel syndrome 10; Joubert syndrome 34	This gene encodes a B9 domain protein, which are exclusively found in ciliated organisms. The gene is upregulated during mucociliary differentiation, and the encoded protein localizes to basal bodies and cilia. Disrupting expression of this gene results in ciliogenesis defects. [provided by RefSeq, Oct 2009]
157657	C8orf37	TRUE				TRUE			14	BBS patient with horseshoe kidney but normal function (Heon et al., 2016)	BBS; BB; axoneme	chromosome 8 open reading frame 37	Bardet-Biedl syndrome 21; Cone-rod dystrophy 16; Retinitis pigmentosa 64	This gene encodes a ubiquitously expressed protein of unknown function. It has high levels of mRNA expression in the brain, heart, and retina and the protein co-localizes with polyglutamylated tubulin at the base of the primary cilium in human retinal pigment epithelial cells. Mutations in this gene have been associated with autosomal recessive cone-rod dystrophy (arCRD) and retinitis pigmentosa …
51364	ZMYND10	TRUE				TRUE			15	knockdown of ZMYND10 produces kidney cysts and dilated renal tubules in zebrafish (Zariwala et al., 2013)	centriolar satellite	zinc finger MYND-type containing 10	Ciliary dyskinesia, primary, 22	This gene encodes a protein containing a MYND-type zinc finger domain that likely functions in assembly of the dynein motor. Mutations in this gene can cause primary ciliary dyskinesia. This gene is also considered a tumor suppressor gene and is often mutated, deleted, or hypermethylated and silenced in cancer cells. Alternative splicing results in multiple transcript variants. [provided by RefSe…
23322	RPGRIP1L	TRUE				TRUE			16	patients with cystic kidney disease and nephronophthisis; microcystic dilatations of proximal kidney tubules in Rpgrip1l-null mouse fetuses (Delous et al. 2007)	axoneme (tip)	RPGRIP1 like	COACH syndrome; Joubert syndrome 7; Meckel syndrome 5	The protein encoded by this gene can localize to the basal body-centrosome complex or to primary cilia and centrosomes in ciliated cells. The encoded protein has been found to interact with nephrocystin-4. Defects in this gene are a cause of Joubert syndrome type 7 (JBTS7) and Meckel syndrome type 5 (MKS5). [provided by RefSeq, Jun 2016]
202018	TAPT1	TRUE				TRUE			17	bilateral hydronephrosis (Symoens et al., 2015)	IFT-A	transmembrane anterior posterior transformation 1	Osteochondrodysplasia, complex lethal, Symoens-Barnes-Gistelinck type	This gene encodes a highly conserved protein that localizes to the centrosome and/or ciliary basal body. Mutations in this gene disrupt Golgi morphology and trafficking and normal primary cilium formation and these mutations are congenitally manifested by severe undermineralization of the intra-uterine skeleton. A mutation in the mouse ortholog of this gene results in homeotic, posterior-to-anter…
112752	IFT43	TRUE				TRUE			18	-	IFT-B	intraflagellar transport 43	Cranioectodermal dysplasia 3; Retinitis pigmentosa 81; Short-rib thoracic dysplasia 18 with polydactyly	This gene encodes a subunit of the intraflagellar transport complex A (IFT-A). IFT-A is a multiprotein complex that plays an important role in cilia assembly and maintenance by mediating retrograde ciliary transport. Mutations in this gene are a cause of cranioectodermal dysplasia-3 (CED3), also known as Sensenbrenner syndrome. Alternatively spliced transcript variants encoding multiple isoforms …
79659	DYNC2H1						TRUE		19	kidney dysplasia upon compound heterozygous MS mutation in fetus (Liang et al. 2020)	Ciliary tip	dynein cytoplasmic 2 heavy chain 1	Short-rib thoracic dysplasia 3 with or without polydactyly	This gene encodes a large cytoplasmic dynein protein that is involved in retrograde transport in the cilium and has a role in intraflagellar transport, a process required for ciliary/flagellar assembly. Mutations in this gene cause a heterogeneous spectrum of conditions related to altered primary cilium function and often involve polydactyly, abnormal skeletogenesis, and polycystic kidneys. Alter…
51684	SUFU						TRUE		20	-	BB	SUFU negative regulator of hedgehog signaling	Basal cell nevus syndrome; Joubert syndrome 32; Medulloblastoma, desmoplastic	The Hedgehog signaling pathway plays an important role in early human development. The pathway is a signaling cascade that plays a role in pattern formation and cellular proliferation during development. This gene encodes a negative regulator of the hedgehog signaling pathway. Defects in this gene are a cause of medulloblastoma. Alternative splicing results in multiple transcript variants.[provid…
51134	CEP83						TRUE		21	Nephronophthisis with end-stage renal disease at age 3 years	BB	centrosomal protein 83	Nephronophthisis 18	The protein encoded by this gene is a centriolar protein involved in primary cilium assembly. Defects in this gene have been associated with infantile nephronophthisis and intellectual disability. [provided by RefSeq, Oct 2016]
23432	GPR161						TRUE		22	-	axoneme	G protein-coupled receptor 161	pituitary stalk interruption syndrome	The protein encoded by this gene is an orphan G protein-coupled receptor whose ligand is unknown. This gene is overexpressed in triple-negative breast cancer, and disruption of this gene slows the proliferation of basal breast cancer cells. Therefore, this gene is a potential drug target for triple-negative breast cancer. [provided by RefSeq, Mar 2017]
57560	IFT80						TRUE		23	Ift80 knockdown in zebrafish resulted in a phenotype of large kidney cysts	TZ	intraflagellar transport 80	Short-rib thoracic dysplasia 2 with or without polydactyly	The protein encoded by this gene is part of the intraflagellar transport complex B and is necessary for the function of motile and sensory cilia. Defects in this gene are a cause of asphyxiating thoracic dystrophy 2 (ATD2). Three transcript variants encoding two different isoforms have been found for this gene.[provided by RefSeq, Jun 2010]
9742	IFT140						TRUE		24	kidneys with nonspecific tubulointerstitial nephritis; small cystic kidneys	axonemal dynein complex assembly	intraflagellar transport 140	Retinitis pigmentosa 80; Short-rib thoracic dysplasia 9	This gene encodes one of the subunits of the intraflagellar transport (IFT) complex A. Intraflagellar transport is involved in the genesis, resorption and signaling of primary cilia. The primary cilium is a microtubule-based sensory organelle at the surface of most quiescent mammalian cells, that receives signals from its environment, such as the flow of fluid, light or odors, and transduces thos…
26146	TRAF3IP1						TRUE		25	loss of apicobasal polarity in epithelialized kidney cells from SLS patient	IFT-A	TRAF3 interacting protein 1	Senior-Loken syndrome 9	The protein encoded by this gene interacts with TNF receptor-associated factor 3, tethering it to cytoskeletal microtubules. The encoded protein is also an inhibitor of the innate type I IFN response. Defects in this gene are a cause of Senior-Loken syndrome 9. [provided by RefSeq, Mar 2017]
57539	WDR35						TRUE		26	renal insufficiency (Walczak-Sztulpa et al., 2017; Yamamura et al., 2017)	axoneme - signalling	WD repeat domain 35	Cranioectodermal dysplasia 2; Short-rib thoracic dysplasia 7 with or without polydactyly	This gene encodes a member of the WD repeat protein family. WD repeats are minimally conserved regions of approximately 40 amino acids typically bracketed by gly-his and trp-asp (GH-WD), which may facilitate formation of heterotrimeric or multiprotein complexes. Members of this family are involved in a variety of cellular processes, including cell cycle progression, signal transduction, apoptosis…
27152	INTU						TRUE		27	end-stage renal disease due to nephronophthisis	IFT-B	inturned planar cell polarity protein	Orofaciodigital syndrome XVII; Short-rib thoracic dysplasia 20 with polydactyly	-
2737	GLI3						TRUE		28	abnormal kidney development in GLI3 mutant mice (Bose et al. 2002)	BBS - IFT-associated	GLI family zinc finger 3	Greig cephalopolysyndactyly syndrome; Pallister-Hall syndrome; Polydactyly	This gene encodes a protein which belongs to the C2H2-type zinc finger proteins subclass of the Gli family. They are characterized as DNA-binding transcription factors and are mediators of Sonic hedgehog (Shh) signaling. The protein encoded by this gene localizes in the cytoplasm and activates patched Drosophila homolog (PTCH) gene expression. It is also thought to play a role during embryogenesi…
23059	CLUAP1						TRUE		29	mutations in CLUAP1 produce kidney cysts in zebrafish (Li and Sun, 2011)	axoneme (proximal) - INV compartment	clusterin associated protein 1	Leber congenital amaurosis	The protein encoded by this gene contains a single coiled-coil region. Alternative splicing results in multiple transcript variants and protein isoforms. [provided by RefSeq, Jul 2012]
10464	PIBF1						TRUE		30	enlarged cystic kidney (Hebbar et al., 2018)	IFT retrograde transport	progesterone immunomodulatory binding factor 1	Joubert syndrome 33	This gene encodes a protein that is induced by the steroid hormone progesterone and plays a role in the maintenance of pregnancy. The encoded protein regulates multiple facets of the immune system to promote normal pregnancy including cytokine synthesis, natural killer (NK) cell activity, and arachidonic acid metabolism. Low serum levels of this protein have been associated with spontaneous pre-t…
5727	PTCH1						TRUE		31	Mice homozygous for PTCH1 mutations die during embryogenesis (Goodrich et al. 1997)	BB distal centriole	patched 1	Basal cell carcinoma, somatic; Basal cell nevus syndrome; Holoprosencephaly 7	This gene encodes a member of the patched family of proteins and a component of the hedgehog signaling pathway. Hedgehog signaling is important in embryonic development and tumorigenesis. The encoded protein is the receptor for the secreted hedgehog ligands, which include sonic hedgehog, indian hedgehog and desert hedgehog. Following binding by one of the hedgehog ligands, the encoded protein is …
26005	C2CD3						TRUE		32	-	cilia regulation - IFT	C2 domain containing 3 centriole elongation regulator	Orofaciodigital syndrome XIV	This gene encodes a protein that functions as a regulator of centriole elongation. Studies of the orthologous mouse protein show that it promotes centriolar distal appendage assembly and is also required for the recruitment of other ciliogenic proteins, including intraflagellar transport proteins. Mutations in this gene cause orofaciodigital syndrome XIV (OFD14), a ciliopathy resulting in malform…
28981	IFT81						TRUE		33	nephronophthisis with medullary cysts	IFT-B	intraflagellar transport 81	Short-rib thoracic dysplasia 19 with or without polydactyly	The protein encoded by this gene, together with IFT74, forms a tubulin-binding module of intraflagellar transport complex B. This module is involved in transport of tubulin within the cilium, and the encoded protein is required for ciliogenesis. Mutations in this gene are a cause of short-rib polydactyly syndromes. [provided by RefSeq, Dec 2016]
51098	IFT52						TRUE		34	CAKUT (Dupont et al., 2019)	BB	intraflagellar transport 52	Short-rib thoracic dysplasia 16 with or without polydactyly	This gene encodes a conserved proline-rich protein that is a component of the intraflagellar transport-B (IFT-B) core complex. The encoded protein is essential for the integrity of the IFT-B core complex, and for biosynthesis and maintenance of cilia. Mutations in this gene are associated with ciliopathy that affects the skeleton. [provided by RefSeq, Oct 2016]
51626	DYNC2LI1	TRUE					TRUE		35	zebrafish develop kidney cysts upon dynein-2 knockout (Krock et al., 2009)	axoneme (tip)	dynein cytoplasmic 2 light intermediate chain 1	Short-rib thoracic dysplasia 15 with polydactyly	This gene encodes a protein that is a component of the dynein-2 microtubule motor protein complex that plays a role in the retrograde transport of cargo in primary cilia via the intraflagellar transport system. This gene is ubiquitously expressed and its protein, which localizes to the axoneme and Golgi apparatus, interacts directly with the cytoplasmic dynein 2 heavy chain 1 protein to form part…
57728	WDR19	TRUE					TRUE		36	renal cysts and end-stage renal disease in infancy	BB distal appendage	WD repeat domain 19	Cranioectodermal dysplasia 4; Short-rib thoracic dysplasia 5 with or without polydactyly; Nephronophthisis 13; Senior-Loken syndrome 8	The protein encoded by this gene is a member of the WD (tryptophan-aspartic acid) repeat family, which is a large family of structurally-related proteins known to participate in a wide range of cellular processes. Each WD repeat typically contains about 40 amino acids that are usually bracketed by glycine-histidine and tryptophan-aspartic acid (WD) dipeptides. This protein contains six WD repeats…
79583	TMEM231	TRUE					TRUE		37	polycystic kidneys	axonemal dynein assembly	transmembrane protein 231	Joubert syndrome 20; Meckel syndrome 11	This gene encodes a transmembrane protein, which is a component of the B9 complex involved in the formation of the diffusion barrier between the cilia and plasma membrane. Mutations in this gene cause Joubert syndrome (JBTS). Multiple alternatively spliced transcript variants have been found for this gene. [provided by RefSeq, Jan 2013]
132320	SCLT1	TRUE					TRUE		38	Sclt1 KO mice have cytsic kidney (Li et al., 2017)	axoneme	sodium channel and clathrin linker 1	orofaciodigital syndrome IX	This gene encodes an adaptor protein. Studies of a related gene in rat suggest that the encoded protein functions to link clathrin to the sodium channel protein type 10 subunit alpha protein. The encoded protein has also been identified as a component of distal appendages of centrioles that is necessary for ciliogenesis. Alternative splicing results in multiple transcript variants. [provided by R…
55857	KIZ	TRUE					TRUE		39	-	BB (centrosome)	kizuna centrosomal protein	Retinitis pigmentosa 69	The protein encoded by this gene localizes to centrosomes, strengthening and stabilizing the pericentriolar region prior to spindle formation. The encoded protein usually remains with the mother centrosome after centrosomal duplication. Sevral transcript variants encoding different isoforms have been found for this gene. [provided by RefSeq, Feb 2013]
403	ARL3							TRUE	40	abnormal development of renal epithelial tubule structures in mice (Schrick et al. 2006)	lipidated protein transport	ADP ribosylation factor like GTPase 3	Joubert syndrome 35; Retinitis pigmentosa 83	ADP-ribosylation factor-like 3 is a member of the ADP-ribosylation factor family of GTP-binding proteins. ARL3 binds guanine nucleotides but lacks ADP-ribosylation factor activity. [provided by RefSeq, Jul 2008]
22858	ICK							TRUE	41	cystically dilated tubules in patient kidney (Lahiry et al., 2009)	cilia regulation - IFT	intestinal cell (MAK-like) kinase	Endocrine-cerebroosteodysplasia	Eukaryotic protein kinases are enzymes that belong to a very extensive family of proteins which share a conserved catalytic core common with both serine/threonine and tyrosine protein kinases. This gene encodes an intestinal serine/threonine kinase harboring a dual phosphorylation site found in mitogen-activating protein (MAP) kinases. The protein localizes to the intestinal crypt region and is t…
374654	KIF7	TRUE						TRUE	42	-	BBS	kinesin family member 7	Al-Gazali-Bakalinova syndrome; Hydrolethalus syndrome 2; Acrocallosal syndrome; Joubert syndrome 12	This gene encodes a cilia-associated protein belonging to the kinesin family. This protein plays a role in the sonic hedgehog (SHH) signaling pathway through the regulation of GLI transcription factors. It functions as a negative regulator of the SHH pathway by preventing inappropriate activation of GLI2 in the absence of ligand, and as a positive regulator by preventing the processing of GLI3 in…
54585	LZTFL1	TRUE						TRUE	43	kidney dysfunction leading to transplanation in adolescence; NO phenotype in KO mice (Jiang et al., 2016)	BBS - IFT-associated	leucine zipper transcription factor like 1	Bardet-Biedl syndrome 17	This gene encodes a ubiquitously expressed protein that localizes to the cytoplasm. This protein interacts with Bardet-Biedl Syndrome (BBS) proteins and, through its interaction with BBS protein complexes, regulates protein trafficking to the ciliary membrane. Nonsense mutations in this gene cause a form of Bardet-Biedl Syndrome; a ciliopathy characterized in part by polydactyly, obesity, cogniti…
55764	IFT122	TRUE						TRUE	44	tubulo‐interstitial nephropathy	BB distal end; centriolar satellite	intraflagellar transport 122	Cranioectodermal dysplasia 1	This gene encodes a member of the WD repeat protein family. WD repeats are minimally conserved regions of approximately 40 amino acids typically bracketed by gly-his and trp-asp (GH-WD), which may facilitate formation of heterotrimeric or multiprotein complexes. Members of this family are involved in a variety of cellular processes, including cell cycle progression, signal transduction, apoptosis…
9731	CEP104	TRUE						TRUE	45	-	IFT-B subcomplex	centrosomal protein 104	Joubert syndrome 25	This gene encodes a centrosomal protein required for ciliogenesis and for ciliary tip structural integrity. The mammalian protein contains three amino-terminal hydrophobic domains, two glycosylation sites, four cysteine-rich motifs, and two regions with homology to the glutamate receptor ionotropic, NMDA 1 protein. During ciliogenesis, the encoded protein translocates from the distal tips of the …
6674	SPAG1	TRUE						TRUE	46	-	BBS; BB	sperm associated antigen 1	Ciliary dyskinesia, primary, 28	The correlation of anti-sperm antibodies with cases of unexplained infertility implicates a role for these antibodies in blocking fertilization. Improved diagnosis and treatment of immunologic infertility, as well as identification of proteins for targeted contraception, are dependent on the identification and characterization of relevant sperm antigens. The protein expressed by this gene is reco…
26160	IFT172	TRUE						TRUE	47	zebrafish develop kidney cysts upon IFT172 knockout	IFT-A	intraflagellar transport 172	Retinitis pigmentosa 71; Short-rib thoracic dysplasia 10 with or without polydactyly	This gene encodes a subunit of the intraflagellar transport subcomplex IFT-B. Subcomplexes IFT-A and IFT-B are necessary for ciliary assembly and maintenance. Mutations in this gene have been associated with skeletal ciliopathies, with or without polydactyly, such as such short-rib thoracic dysplasias 1, 9 or 10. [provided by RefSeq, Mar 2014]
80184	CEP290	TRUE						TRUE	48	large cystic, dysplastic kidneys	BB	centrosomal protein 290	Bardet-Biedl syndrome 14; Joubert syndrome 5; Leber congenital amaurosis 10; Meckel syndrome 4; Senior-Loken syndrome 6	This gene encodes a protein with 13 putative coiled-coil domains, a region with homology to SMC chromosome segregation ATPases, six KID motifs, three tropomyosin homology domains and an ATP/GTP binding site motif A. The protein is localized to the centrosome and cilia and has sites for N-glycosylation, tyrosine sulfation, phosphorylation, N-myristoylation, and amidation. Mutations in this gene ha…
55212	BBS7	TRUE						TRUE	49	renal anomalies	Inversin compartment	Bardet-Biedl syndrome 7	Bardet-Biedl syndrome 7	This gene encodes one of eight proteins that form the BBSome complex containing BBS1, BBS2, BBS4, BBS5, BBS7, BBS8, BBS9 and BBIP10. The BBSome complex is believed to recruit Rab8(GTP) to the primary cilium and promote ciliogenesis. The BBSome complex assembly is mediated by a complex composed of three chaperonin-like BBS proteins (BBS6, BBS10, and BBS12) and CCT/TRiC family chaperonins. Mutation…
