## Supplementary material for "Genome-wide screening in human kidney organoids identifies novel aspects of nephrogenesis": Table S8

### Sheet: Table S8_Novel_ciliopathy
Table S8: Potential novel ciliopathy genes: Ciliary genes leading to kidney phenotype in CRISPR screen
Hits compared to GO 0005929:Cilium and CONFIRMED CILIARY GENES assembled by Reiter and Leroux, 2017.
			depleted genes			enriched genes
gene_id	symbol	weak hits (RSA between -3 and -2, Q1 >-1 or Q3 <1); excluded in hit list described in Fig. 2E	Stroma DOWN	both DOWN	TECs DOWN	Stroma UP	both UP	TECs UP	#	Localization/ functional category	description	OMIM	entrez_summary
80199	FUZ					TRUE			1	BB	fuzzy planar cell polarity protein	susceptibility to Neural tube defects	This gene encodes a planar cell polarity protein that is involved in ciliogenesis and directional cell movement. Knockout studies in mice exhibit neural tube defects and defective cilia, and mutations in this gene are associated with neural tube defects in humans. Alternatively spliced transcript variants have been found for this gene. [provided by RefSeq, Jul 2012]
8934	RAB29	TRUE				TRUE			2	Golgi; cilia base; IFT-associated	RAB29, member RAS oncogene family	-	-
148137	PROSER3	TRUE				TRUE			3	BB (centrosome)	proline and serine rich 3	-	-
50807	ASAP1	TRUE				TRUE			4	vesicle trafficking; rhodopsin transport	ArfGAP with SH3 domain, ankyrin repeat and PH domain 1	-	This gene encodes an ADP-ribosylation factor (ARF) GTPase-activating protein. The GTPase-activating activity is stimulated by phosphatidylinositol 4,5-biphosphate (PIP2), and is greater towards ARF1 and ARF5, and lesser for ARF6. This gene maybe involved in regulation of membrane trafficking and cytoskeleton remodeling. Alternatively spliced transcript variants encoding different isoforms have be…
8766	RAB11A	TRUE				TRUE			5	vesicle trafficking	RAB11A, member RAS oncogene family	-	The protein encoded by this gene belongs to the Rab family of the small GTPase superfamily. It is associated with both constitutive and regulated secretory pathways, and may be involved in protein transport. Two transcript variants encoding different isoforms have been found for this gene. [provided by RefSeq, May 2011]
10445	MCRS1	TRUE				TRUE			6	centriolar satellite	microspherule protein 1	-	-
64792	IFT22	TRUE			TRUE	TRUE			7	vesicle trafficking	intraflagellar transport 22	-	-
83871	RAB34	TRUE				TRUE			8	part of cilium	RAB34, member RAS oncogene family	-	This gene encodes a protein belonging to the RAB family of proteins, which are small GTPases involved in protein transport. This family member is a Golgi-bound member of the secretory pathway that is involved in the repositioning of lysosomes and the activation of macropinocytosis. Alternative splicing of this gene results in multiple transcript variants. An alternatively spliced transcript varia…
161582	DNAAF4	TRUE				TRUE			9	IFT-kinesin; BB subdistal appendages	dynein axonemal assembly factor 4	Ciliary dyskinesia, primary, 25; susceptibility to Dyslexia; cystic kidneys in zebrafish	This gene encodes a tetratricopeptide repeat domain-containing protein. The encoded protein interacts with estrogen receptors and the heat shock proteins, Hsp70 and Hsp90. An homologous protein in rat has been shown to function in neuronal migration in the developing neocortex. A chromosomal translocation involving this gene is associated with a susceptibility to developmental dyslexia. Mutations…
84173	ELMOD3	TRUE				TRUE			10	BB (centrosome)	ELMO domain containing 3	Deafness, autosomal recessive 88	This gene encodes a member of the engulfment and cell motility family of GTPase-activating proteins that regulate Arf GTPase proteins. Members of this family are defined by a conserved engulfment and cell motility domain. In rat cochlea, the encoded protein is found in stereocilia, kinocilia and cuticular plate of developing hair cells suggesting a function for this protein in cochlear sensory ce…
137392	FAM92A	TRUE				TRUE			11	BB subdistal appendage	CBY1 interacting BAR domain containing 1	Polydactyly, postaxial, type A9	-
219854	TMEM218	TRUE				TRUE			12	part of cilium	transmembrane protein 218	-	-
6094	ROM1	TRUE				TRUE			13	part of photoreceptor outer segment	retinal outer segment membrane protein 1	Retinitis pigmentosa 7, digenic form	This gene is a member of a photoreceptor-specific gene family and encodes an integral membrane protein found in the photoreceptor disk rim of the eye. This protein can form homodimers or can heterodimerize with another photoreceptor, retinal degeneration slow (RDS). It is essential for disk morphogenesis, and may also function as an adhesion molecule involved in the stabilization and compaction o…
378807	CATSPER4	TRUE				TRUE			14	centriolar satellite	cation channel sperm associated 4	-	-
92565	FANK1	TRUE				TRUE			15	Subdistal appendage	fibronectin type III and ankyrin repeat domains 1	-	-
57489	ODF2L	TRUE				TRUE			16	part of ciliary basal body	outer dense fiber of sperm tails 2 like	-	-
730094	MOSMO	TRUE				TRUE			17	part of ciliary membrane	modulator of smoothened	-	-
158297	SAXO1	TRUE				TRUE			18	BB; axoneme	stabilizer of axonemal microtubules 1	-	-
5576	PRKAR2A	TRUE				TRUE			19	BB; axoneme	protein kinase cAMP-dependent type II regulatory subunit alpha	-	cAMP is a signaling molecule important for a variety of cellular functions. cAMP exerts its effects by activating the cAMP-dependent protein kinase, which transduces the signal through phosphorylation of different target proteins. The inactive kinase holoenzyme is a tetramer composed of two regulatory and two catalytic subunits. cAMP causes the dissociation of the inactive holoenzyme into a dimer…
144535	CFAP54	TRUE				TRUE			20	central pair	cilia and flagella associated protein 54	-	-
22832	CEP162	TRUE				TRUE			21	BB distal end	centrosomal protein 162	-	-
6869	TACR1	TRUE				TRUE			22	part of sperm midpiece	tachykinin receptor 1	-	This gene belongs to a gene family of tachykinin receptors. These tachykinin receptors are characterized by interactions with G proteins and contain seven hydrophobic transmembrane regions. This gene encodes the receptor for the tachykinin substance P, also referred to as neurokinin 1. The encoded protein is also involved in the mediation of phosphatidylinositol metabolism of substance P. [provid…
1813	DRD2	TRUE				TRUE			23	IFT-kinesin	dopamine receptor D2	-	This gene encodes the D2 subtype of the dopamine receptor. This G-protein coupled receptor inhibits adenylyl cyclase activity. A missense mutation in this gene causes myoclonus dystonia; other mutations have been associated with schizophrenia. Alternative splicing of this gene results in two transcript variants encoding different isoforms. A third variant has been described, but it has not been d…
4653	MYOC	TRUE				TRUE			24	part of cilium	myocilin	Glaucoma 1A, primary open angle	MYOC encodes the protein myocilin, which is believed to have a role in cytoskeletal function. MYOC is expressed in many occular tissues, including the trabecular meshwork, and was revealed to be the trabecular meshwork glucocorticoid-inducible response protein (TIGR). The trabecular meshwork is a specialized eye tissue essential in regulating intraocular pressure, and mutations in MYOC have been …
8100	IFT88	TRUE				TRUE			25	IFT-B	intraflagellar transport 88	-	This gene encodes a member of the tetratrico peptide repeat (TPR) family. The encoded protein is involved in cilium biogenesis. Mutations of a similar gene in mouse can cause polycystic kidney disease. Several transcript variants encoding distinct isoforms have been identified for this gene. [provided by RefSeq, Jul 2017]
81892	SLIRP	TRUE				TRUE			26	part of sperm flagellum	SRA stem-loop interacting RNA binding protein	-	Steroid receptor RNA activator (SRA, or SRA1; MIM 603819) is a complex RNA molecule containing multiple stable stem-loop structures that functions in coactivation of nuclear receptors. SLIRP interacts with stem-loop structure-7 of SRA (STR7) and modulates nuclear receptor transactivation (Hatchell et al., 2006 [PubMed 16762838]).[supplied by OMIM, Mar 2008]
51571	FAM49B	TRUE				TRUE			27	centriolar satellite	CYFIP related Rac1 interactor B	-	-
85358	SHANK3	TRUE				TRUE			28	part of ciliary membrane	SH3 and multiple ankyrin repeat domains 3	Schizophrenia 15; Phelan-McDermid syndrome	This gene is a member of the Shank gene family. Shank proteins are multidomain scaffold proteins of the postsynaptic density that connect neurotransmitter receptors, ion channels, and other membrane proteins to the actin cytoskeleton and G-protein-coupled signaling pathways. Shank proteins also play a role in synapse formation and dendritic spine maturation. Mutations in this gene are a cause of …
22873	DZIP1	TRUE				TRUE			29	BB distal appendage	DAZ interacting zinc finger protein 1	-	-
388531	RGS9BP	TRUE				TRUE			30	part of photoreceptor outer segment	regulator of G protein signaling 9 binding protein	Bradyopsia	The protein encoded by this gene functions as a regulator of G protein-coupled receptor signaling in phototransduction. Studies in bovine and mouse show that this gene is expressed only in the retina, and is localized in the rod outer segment membranes. This protein is associated with a heterotetrameric complex, specifically interacting with the regulator of G-protein signaling 9, and appears to …
7798	LUZP1						TRUE		31	BB (centrosome)	leucine zipper protein 1	-	This gene encodes a protein that contains a leucine zipper motif. The exact function of the encoded protein is not known. In mice this gene affects neural tube closure. Alternative splicing results in multiple transcript variants. [provided by RefSeq, Dec 2008]
55626	AMBRA1						TRUE		32	part of axoneme	autophagy and beclin 1 regulator 1	-	-
22920	KIFAP3						TRUE		33	IFT-kinesin	kinesin associated protein 3	-	The small G protein GDP dissociation stimulator (smg GDS) is a regulator protein having two activities on a group of small G proteins including the Rho and Rap1 family members and Ki-Ras; one is to stimulate their GDP/GTP exchange reactions, and the other is to inhibit their interactions with membranes. The protein encoded by this gene contains 9 'Armadillo' repeats and interacts with the smg GDS…
11127	KIF3A						TRUE		34	IFT-kinesin; BB subdistal appendages	kinesin family member 3A	-	-
56912	IFT46						TRUE		35	IFT-B	intraflagellar transport 46	-	-
51256	TBC1D7						TRUE		36	vesicle trafficking	TBC1 domain family member 7	Macrocephaly/megalencephaly syndrome, autosomal recessive	This gene encodes a member of the TBC-domain containing protein family. The encoded protein functions as a subunit of the tuberous sclerosis TSC1-TSC2 complex which plays a role in the regulation of cellular growth and differentiation. Mutations in this gene have been associated with autosomal recessive megalencephaly. Alternative splicing results in multiple transcript variants. Naturally occurr…
65250	CPLANE1						TRUE		37	IFT-B	ciliogenesis and planar polarity effector 1	Joubert syndrome 17; Orofaciodigital syndrome VI	The protein encoded by this gene has putative coiled-coil domains and may be a transmembrane protein. Defects in this gene are a cause of Joubert syndrome (JBTS). [provided by RefSeq, May 2012]
79363	CPLANE2						TRUE		38	IFT-B	ciliogenesis and planar polarity effector 2	-	-
130497	OSR1	TRUE					TRUE		39	axoneme	odd-skipped related transcription factor 1	-	-
2302	FOXJ1	TRUE					TRUE		40	transcription factor	forkhead box J1	Ciliary dyskinesia	This gene encodes a member of the forkhead family of transcription factors. Similar genes in zebrafish and mouse have been shown to regulate the transcription of genes that control the production of motile cilia. The mouse ortholog also functions in the determination of left-right asymmetry. Polymorphisms in this gene are associated with systemic lupus erythematosus and allergic rhinitis.[provide…
27148	STK36	TRUE					TRUE		41	central pair formation; cilia orientation	serine/threonine kinase 36	-	This gene encodes a member of the serine/threonine kinase family of enzymes. This family member is similar to a Drosophila protein that plays a key role in the Hedgehog signaling pathway. This human protein is a positive regulator of the GLI zinc-finger transcription factors. Knockout studies of the homologous mouse gene suggest that defects in this human gene may lead to congenital hydrocephalus…
9371	KIF3B	TRUE					TRUE		42	IFT-kinesin	kinesin family member 3B	-	The protein encoded by this gene acts as a heterodimer with kinesin family member 3A to aid in chromosome movement during mitosis and meiosis. The encoded protein is a plus end-directed microtubule motor and can interact with the SMC3 subunit of the cohesin complex. In addition, the encoded protein may be involved in the intracellular movement of membranous organelles. This protein and kinesin fa…
79989	TTC26	TRUE					TRUE		43	IFT-B	tetratricopeptide repeat domain 26	-	IFT56
123811	FOPNL							TRUE	44	BB; centriolar satellite	centrosomal protein 20	-	-
25861	WHRN							TRUE	45	part of ciliary basal body	whirlin	Deafness, autosomal recessive 31; Usher syndrome, type 2D	This gene is thought to function in the organization and stabilization of sterocilia elongation and actin cystoskeletal assembly, based on studies of the related mouse gene. Mutations in this gene have been associated with autosomal recessive non-syndromic deafness and Usher Syndrome. Alternative splicing results in multiple transcript variants. [provided by RefSeq, Nov 2016]
1068	CETN1			TRUE (weak)				TRUE	46	Centriole	centrin 1	-	The protein encoded by this gene plays important roles in the determination of centrosome position and segregation, and in the process of microtubule severing. This protein is localized to the centrosome of interphase cells, and redistributes to the region of the spindle poles during mitosis, reflecting the dynamic behavior of the centrosome during the cell cycle. [provided by RefSeq, Jan 2015]
25858	CATSPERZ	TRUE						TRUE	47	BB distal end	catsper channel auxiliary subunit zeta	-	-
9654	TTLL4	TRUE						TRUE	48	part of ciliary basal body	tubulin tyrosine ligase like 4	-	-
284076	TTLL6	TRUE						TRUE	49	axoneme modification (polyglutamylation)	tubulin tyrosine ligase like 6	-	-
54714	CNGB3	TRUE						TRUE	50	BB	cyclic nucleotide gated channel subunit beta 3	Achromatopsia 3	This gene encodes the beta subunit of a cyclic nucleotide-gated ion channel. The encoded beta subunit appears to play a role in modulation of channel function in cone photoreceptors. This heterotetrameric channel is necessary for sensory transduction, and mutations in this gene have been associated with achromatopsia 3, progressive cone dystrophy, and juvenile macular degeneration, also known as …
57037	ANKMY2	TRUE						TRUE	51	part of cilium	ankyrin repeat and MYND domain containing 2	-	-
161497	STRC	TRUE						TRUE	52	part of kinocilium	stereocilin	Deafness, autosomal recessive 16	This gene encodes a protein that is associated with the hair bundle of the sensory hair cells in the inner ear. The hair bundle is composed of stiff microvilli called stereocilia and is involved with mechanoreception of sound waves. This gene is part of a tandem duplication on chromosome 15; the second copy is a pseudogene. Mutations in this gene cause autosomal recessive non-syndromic deafness. …
11057	ABHD2	TRUE						TRUE	53	part of motile cilium	abhydrolase domain containing 2, acylglycerol lipase	-	This gene encodes a protein containing an alpha/beta hydrolase fold, which is a catalytic domain found in a wide range of enzymes. The encoded protein is an acylglycerol lipase that catalyzes the hydrolysis of endocannabinoid arachidonoylglycerol from the cell membrane. This leads to activation of the sperm calcium channel CatSper, which results in sperm activation. Alternative splicing of this g…
94233	OPN4	TRUE						TRUE	54	part of photoreceptor disc membrane	opsin 4	-	Opsins are members of the guanine nucleotide-binding protein (G protein)-coupled receptor superfamily. This gene encodes a photoreceptive opsin protein that is expressed within the ganglion and amacrine cell layers of the retina. In mouse, retinal ganglion cell axons expressing this gene projected to the suprachiasmatic nucleus and other brain nuclei involved in circadian photoentrainment. In mou…
2979	GUCA1B	TRUE						TRUE	55	vesicle trafficking	guanylate cyclase activator 1B	Retinitis pigmentosa 48	The protein encoded by this gene is a calcium-binding protein that activates photoreceptor guanylate cyclases. This gene may have arisen due to a gene duplication event since there is a highly similar gene clustered with it on chromosome 6. Mutations in this gene can cause a form of retinitis pigmentosa. [provided by RefSeq, Nov 2009]
1262	CNGA4	TRUE						TRUE	56	axoneme - ciliary signalling	cyclic nucleotide gated channel subunit alpha 4	-	CNGA4 is a modulatory subunit of vertebrate cyclic nucleotide-gated membrane channels that transduce odorant signals (Munger et al., 2001 [PubMed 11739959]).[supplied by OMIM, Mar 2008]
6954	TCP11	TRUE						TRUE	57	part of motile cilium	t-complex 11	-	-
164395	TTLL9	TRUE						TRUE	58	axoneme modification (polyglutamylation)	tubulin tyrosine ligase like 9	-	-
857	CAV1	TRUE						TRUE	59	Centriole	caveolin 1	Lipodystrophy, congenital generalized, type 3; Lipodystrophy, familial partial, type 7; Pulmonary hypertension, primary, 3	The scaffolding protein encoded by this gene is the main component of the caveolae plasma membranes found in most cell types. The protein links integrin subunits to the tyrosine kinase FYN, an initiating step in coupling integrins to the Ras-ERK pathway and promoting cell cycle progression. The gene is a tumor suppressor gene candidate and a negative regulator of the Ras-p42/44 mitogen-activated …
153733	CCDC112	TRUE						TRUE	60	centriolar satellite	coiled-coil domain containing 112	-	-
9727	RAB11FIP3	TRUE						TRUE	61	vesicle trafficking	RAB11 family interacting protein 3	-	Proteins of the large Rab GTPase family (see RAB1A; MIM 179508) have regulatory roles in the formation, targeting, and fusion of intracellular transport vesicles. RAB11FIP3 is one of many proteins that interact with and regulate Rab GTPases (Hales et al., 2001 [PubMed 11495908]).[supplied by OMIM, Mar 2008]
93594	TBC1D31	TRUE	TRUE						63	centriolar satellite	TBC1 domain family member 31	-	-
10142	AKAP9	TRUE	TRUE						64	BB (centrosome)	A-kinase anchoring protein 9	Long QT syndrome 11	The A-kinase anchor proteins (AKAPs) are a group of structurally diverse proteins which have the common function of binding to the regulatory subunit of protein kinase A (PKA) and confining the holoenzyme to discrete locations within the cell. This gene encodes a member of the AKAP family. Alternate splicing of this gene results in at least two isoforms that localize to the centrosome and the Gol…
5991	RFX3	TRUE	TRUE						65	transcription factor	regulatory factor X3	-	This gene is a member of the regulatory factor X gene family, which encodes transcription factors that contain a highly-conserved winged helix DNA binding domain. The protein encoded by this gene is structurally related to regulatory factors X1, X2, X4, and X5. It is a transcriptional activator that can bind DNA as a monomer or as a heterodimer with other RFX family members. Multiple transcript v…
59341	TRPV4		TRUE						62	part of cilium	transient receptor potential cation channel subfamily V member 4	Avascular necrosis of femoral head; Brachyolmia type 3; Digital arthropathy-brachydactyly; Hereditary motor and sensory neuropathy; Metatropic dysplasia; Neuronopathy, distal hereditary motor, type VIII; Parastremmatic dwarfism; Scapuloperoneal spinal muscular atrophy; SED, Maroteaux type; Spondylometaphyseal dysplasia, Kozlowski type	This gene encodes a member of the OSM9-like transient receptor potential channel (OTRPC) subfamily in the transient receptor potential (TRP) superfamily of ion channels. The encoded protein is a Ca2+-permeable, nonselective cation channel that is thought to be involved in the regulation of systemic osmotic pressure. Mutations in this gene are the cause of spondylometaphyseal and metatropic dyspla…
285335	SLC9C1	TRUE	TRUE						66	part of motile cilium	solute carrier family 9 member C1	-	SLC9A10 is a member of the sodium-hydrogen exchanger (NHE) family (see SLC9A1, MIM 107310) and is required for male fertility and sperm motility (Wang et al., 2003 [PubMed 14634667]).[supplied by OMIM, Apr 2009]
55567	DNAH3	TRUE	TRUE						67	part of axonemal dynein complex	dynein axonemal heavy chain 3	-	This gene belongs to the dynein family, whose members encode large proteins that are constituents of the microtubule-associated motor protein complex. This complex is composed of dynein heavy, intermediate and light chains, which can be axonemal or cytoplasmic. This protein is an axonemal dynein heavy chain. It is involved in producing force for ciliary beating by using energy from ATP hydrolysis…
83942	TSSK1B	TRUE	TRUE						68	part of motile cilium	testis specific serine kinase 1B	-	TSSK1 belongs to a family of serine/threonine kinases highly expressed in testis (Hao et al., 2004 [PubMed 15044604]).[supplied by OMIM, Mar 2008]
225689	MAPK15	TRUE	TRUE						69	part of ciliary basal body	mitogen-activated protein kinase 15	-	-
115399	LRRC56	TRUE	TRUE						70	part of cilium	leucine rich repeat containing 56	Ciliary dyskinesia, primary, 39	-
55811	ADCY10	TRUE	TRUE						71	part of cilium	adenylate cyclase 10	susceptibility to Hypercalciuria	The protein encoded by this gene belongs to a distinct class of adenylyl cyclases that is soluble and insensitive to G protein or forskolin regulation. Activity of this protein is regulated by bicarbonate. Variation at this gene has been observed in patients with absorptive hypercalciuria. Alternatively spliced transcript variants encoding different isoforms have been observed. There is a pseudog…
203068	TUBB			TRUE					72	Axoneme	tubulin beta class I	Cortical dysplasia, complex, with other brain malformations 6; Symmetric circumferential skin creases, congenital, 1	This gene encodes a beta tubulin protein. This protein forms a dimer with alpha tubulin and acts as a structural component of microtubules. Mutations in this gene cause cortical dysplasia, complex, with other brain malformations 6. Alternative splicing results in multiple splice variants. There are multiple pseudogenes for this gene on chromosomes 1, 6, 7, 8, 9, and 13. [provided by RefSeq, Jun 2…
378	ARF4			TRUE					73	vesicle trafficking; rhodopsin transport	ADP ribosylation factor 4	-	This gene is a member of the human ARF gene family whose members encode small guanine nucleotide-binding proteins that stimulate the ADP-ribosyltransferase activity of cholera toxin and play a role in vesicular trafficking and as activators of phospholipase D. The gene products include 5 ARF proteins and 11 ARF-like proteins and constitute one family of the RAS superfamily. The ARF proteins are c…
375307	CATIP	TRUE		TRUE					74	axoneme	ciliogenesis associated TTC17 interacting protein	-	-
112942	CFAP36	TRUE		TRUE					75	transition zone	cilia and flagella associated protein 36	-	-
25886	POC1A	TRUE		TRUE					76	BB	POC1 centriolar protein A	Short stature, onychodysplasia, facial dysmorphism, and hypotrichosis	POC1 proteins contain an N-terminal WD40 domain and a C-terminal coiled coil domain and are part of centrosomes. They play an important role in basal body and cilia formation. This gene encodes one of the two POC1 proteins found in humans. Mutations in this gene result in short stature, onychodysplasia, facial dysmorphism, and hypotrichosis (SOFT) syndrome. [provided by RefSeq, Sep 2012]
84871	AGBL4	TRUE		TRUE					77	part of ciliary basal body	ATP/GTP binding protein like 4	-	-
8573	CASK	TRUE			TRUE				78	part of ciliary membrane	calcium/calmodulin dependent serine protein kinase	FG syndrome 4; Mental retardation and microcephaly with pontine and cerebellar hypoplasia; Mental retardation, with or without nystagmus	This gene encodes a calcium/calmodulin-dependent serine protein kinase. The encoded protein is a MAGUK (membrane-associated guanylate kinase) protein family member. These proteins are scaffold proteins and the encoded protein is located at synapses in the brain. Mutations in this gene are associated with FG syndrome 4, intellectual disability and microcephaly with pontine and cerebellar hypoplasi…
755	CFAP410	TRUE			TRUE				79	part of ciliary basal body	cilia and flagella associated protein 410	Retinal dystrophy with macular staphyloma; Spondylometaphyseal dysplasia, axial	Four alternatively spliced transcript variants encoding four different isoforms have been found for this nuclear gene. All isoforms contain leucine-rich repeats. Three of these isoforms are mitochondrial proteins and one of them lacks the target peptide, so is not located in mitochondrion. This gene is down-regulated in Down syndrome (DS) brain, which may represent mitochondrial dysfunction in DS…
8878	SQSTM1	TRUE			TRUE				80	part of sperm midpiece	sequestosome 1	Frontotemporal dementia and/or amyotrophic lateral sclerosis 3; Myopathy, distal, with rimmed vacuoles; Neurodegeneration with ataxia, dystonia, and gaze palsy, childhood-onset; Paget disease of bone 3	This gene encodes a multifunctional protein that binds ubiquitin and regulates activation of the nuclear factor kappa-B (NF-kB) signaling pathway. The protein functions as a scaffolding/adaptor protein in concert with TNF receptor-associated factor 6 to mediate activation of NF-kB in response to upstream signals. Alternatively spliced transcript variants encoding either the same or different isof…
5143	PDE4C	TRUE			TRUE				81	part of cilium	phosphodiesterase 4C	-	The protein encoded by this gene belongs to the cyclic nucleotide phosphodiesterase (PDE) family, and PDE4 subfamily. This PDE hydrolyzes the second messenger, cAMP, which is a regulator and mediator of a number of cellular responses to extracellular signals. Thus, by regulating the cellular concentration of cAMP, this protein plays a key role in many important physiological processes. Alternativ…
1540	CYLD	TRUE			TRUE				82	part of ciliary tip and basal body	CYLD lysine 63 deubiquitinase	Brooke-Spiegler syndrome; Cylindromatosis, familial; Trichoepithelioma	This gene is encodes a cytoplasmic protein with three cytoskeletal-associated protein-glycine-conserved (CAP-GLY) domains that functions as a deubiquitinating enzyme. Mutations in this gene have been associated with cylindromatosis, multiple familial trichoepithelioma, and Brooke-Spiegler syndrome. Alternate transcriptional splice variants, encoding different isoforms, have been characterized. [p…
11337	GABARAP	TRUE			TRUE				83	part of axoneme	GABA type A receptor-associated protein	-	Gamma-aminobutyric acid A receptors [GABA(A) receptors] are ligand-gated chloride channels that mediate inhibitory neurotransmission. This gene encodes GABA(A) receptor-associated protein, which is highly positively charged in its N-terminus and shares sequence similarity with light chain-3 of microtubule-associated proteins 1A and 1B. This protein clusters neurotransmitter receptors by mediating…
23157	SEPTIN6	TRUE			TRUE				84	part of motile cilium	septin 6	-	This gene is a member of the septin family of GTPases. Members of this family are required for cytokinesis. One version of pediatric acute myeloid leukemia is the result of a reciprocal translocation between chromosomes 11 and X, with the breakpoint associated with the genes encoding the mixed-lineage leukemia and septin 2 proteins. This gene encodes four transcript variants encoding three distin…
