## Supplementary material for "Genome-wide screening in human kidney organoids identifies novel aspects of nephrogenesis": Table S9

### Sheet: late enriched TECs
Table S9: KO leading to more tubular proliferation in both axis with metascape pathway enrichment analysis
cutoff: DEV(TEC vs. NPC).RSA Up < -2; REG(TEC vs. NPC).RSA Up < -2; DEV(Stroma vs. NPC).RSA Up > -3; REG(Stroma vs. NPC).RSA Up >-3 + DEV(TEC vs. NPC).RSA Up < -1.5 and REG(TEC vs. NPC).RSA Up < -3 + DEV(TEC vs. NPC).RSA Up < -3 and REG(TEC vs. NPC).RSA Up < -1.5
gene_id	symbol	DEV(Stroma vs. NPC).RSA Up	DEV(TEC vs. NPC).RSA Up	REG(Stroma vs. NPC).RSA Up	REG(TEC vs. NPC).RSA Up	M70 PID PS1 PATHWAY/ Notch signaling	CORUM:6664 STAGA complex, SPT3-linked	GO:0050435 amyloid-beta metabolic process	GO:0006511 ubiquitin-dependent protein catabolic process	GO:0022411 cellular component disassembly	GO:0051052 regulation of DNA metabolic process	M281 PID FAK PATHWAY	GO:0072073 kidney epithelium development	GO:0001666 response to hypoxia	R-HSA-5688426 Deubiquitination	GO:0032527 protein exit from endoplasmic reticulum	hsa05224 Breast cancer	GO:0030520 intracellular estrogen receptor signaling pathway	GO:0043951 negative regulation of cAMP-mediated signaling	GO:0052548 regulation of endopeptidase activity	GO:0043065 positive regulation of apoptotic process	GO:0001568 blood vessel development	GO:1903827 regulation of cellular protein localization	GO:0030155 regulation of cell adhesion	GO:0006338 chromatin remodeling	no annotation
324	APC	-1.38742	-1.68308	-2.05984	-5.68263	1	0	0	1	1	0	1	1	0	1	0	1	0	0	0	1	0	1	0	1
7404	UTY	-1.18921	-1.74952	-1.09507	-4.45603	0	1	0	0	0	0	0	0	0	0	0	0	0	0	0	0	0	0	0	0
182	JAG1	-1.77303	-5.90084	-0.873753	-4.11229	1	0	0	0	0	0	0	1	0	0	0	1	0	0	0	0	1	0	1	0
390433	OR4K13	-0.515438	-1.55267	-1.10366	-4.01184	0	0	0	0	0	0	0	0	0	0	0	0	0	0	0	0	0	0	0	0	TRUE
892	CCNC	-0.203049	-4.59181	-1.97446	-3.95783	1	0	0	0	0	0	0	1	0	0	0	1	0	0	0	0	0	0	0	0
8216	LZTR1	-2.54612	-2.90297	-2.44506	-3.94618	0	0	0	0	0	0	0	0	0	0	0	0	0	1	0	0	0	0	0	0
5921	RASA1	-1.13026	-2.24047	-2.42385	-3.79699	0	0	0	0	0	0	1	0	0	0	0	0	0	1	0	1	1	0	1	0
131920	TMEM207	-1.04083	-1.58901	-0.993093	-3.72291	0	0	0	0	0	0	0	0	0	0	0	0	0	0	0	0	0	0	0	0	TRUE
4973	OLR1	-0.409101	-1.86445	-2.67386	-3.57892	0	0	0	0	0	0	0	0	0	0	0	0	0	0	0	0	0	0	0	0	TRUE
57148	RALGAPB	-1.11464	-1.58619	-0.50819	-3.57158	0	0	0	0	0	0	0	0	0	0	0	0	0	0	0	0	0	0	0	0	TRUE
221421	RSPH9	-1.028	-1.56359	-0.545328	-3.52603	0	0	0	0	0	0	0	0	0	0	0	0	0	0	0	0	0	0	0	0	TRUE
114799	ESCO1	-0.313634	-1.59264	-1.19804	-3.49993	0	1	0	0	0	1	0	0	0	0	0	0	0	0	0	0	0	0	0	0
9468	PCYT1B	-0.692358	-1.81231	-2.18511	-3.45662	0	0	0	0	0	0	0	0	0	0	0	0	0	0	0	0	0	0	0	0	TRUE
222389	BEND7	-0.896353	-2.55006	-1.07411	-3.4138	0	0	0	0	0	0	0	0	0	0	0	0	0	0	0	0	0	0	0	0	TRUE
26057	ANKRD17	-0.495946	-2.1694	-1.24511	-3.39656	0	0	0	0	0	1	0	0	0	0	0	0	1	0	0	0	1	0	0	0
3448	IFNA14	-0.794204	-2.00386	-1.70575	-3.28935	0	0	0	0	0	0	0	0	0	0	0	0	0	0	0	0	0	0	0	0	TRUE
5672	PSG4	-0.868782	-2.37536	-1.08904	-3.24157	0	0	0	0	0	0	0	0	0	0	0	0	0	0	0	0	0	0	0	0	TRUE
89778	SERPINB11	-1.19505	-2.0079	-1.74176	-3.22556	0	0	0	0	0	0	0	0	0	0	0	0	0	0	1	0	0	0	0	0
115201	ATG4A	-0.924654	-3.30541	-0.486514	-3.21782	0	0	0	0	0	0	0	0	0	0	0	0	0	0	0	0	0	0	0	0	TRUE
79149	ZSCAN5A	-0.886176	-1.76431	-1.75114	-3.15735	0	0	0	0	0	0	0	0	0	0	0	0	0	0	0	0	0	0	0	0	TRUE
56130	PCDHB6	-0.672175	-2.90576	-0.612948	-3.09259	0	0	0	0	0	0	0	0	0	0	0	0	0	0	0	0	0	0	0	0	TRUE
6451	SH3BGRL	-1.29917	-1.72525	-2.33627	-3.06658	0	0	0	0	0	0	0	0	0	0	0	0	0	0	0	0	0	0	0	0	TRUE
9081	PRY	-1.09561	-1.55132	-1.75327	-3.05628	0	0	0	0	0	0	0	0	0	0	0	0	0	0	0	0	0	0	0	0	TRUE
442862	PRY2	-1.09561	-1.55132	-1.75327	-3.05628	0	0	0	0	0	0	0	0	0	0	0	0	0	0	0	0	0	0	0	0	TRUE
6738	RO60	-0.956915	-3.14844	-0.724551	-3.05162	0	0	0	0	0	0	0	0	0	0	0	0	0	0	0	0	0	0	0	0	TRUE
51132	RLIM	-0.991614	-1.57534	-1.96278	-3.02407	0	0	0	1	0	0	0	0	0	0	0	0	0	0	0	0	0	0	0	0
7130	TNFAIP6	-0.689281	-1.82868	-2.20341	-3.02183	0	0	0	0	0	0	0	0	0	0	0	0	0	0	0	0	0	0	0	0	TRUE
1073	CFL2	-0.71579	-1.82847	-2.07059	-3.0191	0	0	0	0	1	0	0	0	0	0	0	0	0	0	0	0	0	0	0	0
117143	TADA1	-0.252984	-3.37428	-1.16067	-3.01461	0	1	0	0	0	0	0	0	0	0	0	0	0	0	0	0	0	0	0	0
83452	RAB33B	-0.834566	-2.69759	-0.590173	-2.80006	0	0	0	0	0	0	0	0	0	0	0	0	0	0	0	0	0	0	0	0	TRUE
10900	RUNDC3A	-1.43685	-2.01932	-0.381582	-2.76565	0	0	0	0	0	0	0	0	0	0	0	0	0	0	0	0	0	0	0	0	TRUE
54413	NLGN3	-1.18967	-2.68289	-1.31315	-2.6749	0	0	1	0	0	0	0	0	0	0	0	0	0	0	0	0	0	0	0	0
388567	ZNF749	-1.51416	-2.12337	-1.87713	-2.66919	0	0	0	0	0	0	0	0	0	0	0	0	0	0	0	0	0	0	0	0	TRUE
27097	TAF5L	-0.607276	-4.64804	-0.733653	-2.62996	0	1	0	0	0	0	0	1	0	0	0	0	0	0	0	0	0	0	0	0
1183	CLCN4	-0.27793	-2.02217	-1.16683	-2.62478	0	0	0	0	0	0	0	0	0	0	0	0	0	0	0	0	0	0	0	0	TRUE
340075	ARSI	-1.25595	-3.23419	-0.98504	-2.61546	0	0	0	0	0	0	0	0	0	0	0	0	0	0	0	0	0	0	0	0	TRUE
187	APLNR	-0.863817	-2.0164	-2.45982	-2.56341	0	0	0	0	0	0	0	0	0	0	0	0	0	1	0	0	1	0	0	0
10541	ANP32B	-0.345247	-2.88927	-0.281112	-2.53292	1	0	0	0	0	0	0	0	0	0	0	0	0	0	1	1	0	1	0	0
2559	GABRA6	-0.22953	-2.91766	-2.16762	-2.5301	0	0	0	0	0	0	0	0	0	0	0	0	0	0	0	0	0	0	0	0	TRUE
10200	MPHOSPH6	-1.19295	-2.14729	-1.69702	-2.52332	0	0	0	0	0	0	0	0	0	0	0	0	0	0	0	0	0	0	0	0	TRUE
3572	IL6ST	-1.0521	-2.17476	-0.268156	-2.50992	1	0	1	0	0	0	0	0	0	0	0	0	0	0	0	0	0	1	1	0
84836	ABHD14B	-1.75651	-2.35664	-0.522425	-2.50584	0	0	0	0	0	0	0	0	0	0	0	0	0	0	0	0	0	0	0	0	TRUE
3231	HOXD1	-0.626892	-2.69016	-1.15937	-2.49522	0	0	0	0	0	0	0	1	0	0	0	0	0	0	0	0	0	0	0	0
90827	ZNF479	-0.344919	-2.85464	-0.461098	-2.4571	0	0	0	0	0	0	0	0	0	0	0	0	0	0	0	0	0	0	0	0	TRUE
6416	MAP2K4	-1.46401	-2.43146	-1.43585	-2.4323	1	0	0	0	0	1	1	0	0	0	0	1	0	0	0	1	1	0	0	0
327657	SERPINA9	-0.500989	-2.51668	-1.84666	-2.38306	0	0	0	0	0	0	0	0	0	0	0	0	0	0	1	0	0	0	0	0
6296	ACSM3	-0.393947	-2.0627	-2.29367	-2.36816	0	0	0	0	0	0	0	0	0	0	0	0	0	0	0	0	0	0	0	0	TRUE
161742	SPRED1	-2.92432	-2.37247	-2.05195	-2.33603	1	0	0	0	0	0	0	0	0	0	0	0	0	1	0	0	1	0	0	0
93624	TADA2B	-2.74142	-6.45556	-1.28683	-2.31506	0	1	0	0	0	0	0	0	0	1	0	0	0	0	0	0	0	0	0	1
22880	MORC2	-1.21699	-2.41575	-2.34468	-2.30289	0	1	0	0	0	1	0	0	0	0	0	0	0	0	0	0	0	0	0	1
10465	PPIH	-1.84746	-2.03059	-0.535929	-2.21543	0	0	0	0	0	0	0	0	0	0	0	0	0	0	0	0	1	0	0	0
55022	PID1	-0.588047	-2.6106	-0.719415	-2.19283	0	0	0	0	0	0	0	0	0	0	0	0	0	0	0	0	0	1	0	0
84706	GPT2	-0.473901	-2.75579	-1.46941	-2.18175	0	0	0	0	0	0	0	0	0	0	0	0	0	0	0	0	0	0	0	0	TRUE
386618	KCTD4	-1.47403	-2.29051	-1.61336	-2.15916	0	0	0	0	0	0	0	0	0	0	0	0	0	0	0	0	0	0	0	0	TRUE
5335	PLCG1	-0.726937	-6.36708	-0.275561	-2.151	1	0	0	0	0	0	1	1	0	0	0	1	0	0	0	1	1	0	0	0
127069	OR2T10	-0.997322	-2.3136	-0.458428	-2.14996	0	0	0	0	0	0	0	0	0	0	0	0	0	0	0	0	0	0	0	0	TRUE
836	CASP3	-0.434116	-2.11276	-1.83884	-2.14371	0	0	1	0	1	0	1	1	1	0	0	1	0	0	0	1	1	0	1	0
2113	ETS1	-0.687752	-2.94787	-1.17115	-2.11535	0	0	0	0	1	0	1	0	1	0	0	1	0	0	0	0	1	0	1	0
284312	ZSCAN1	-1.1032	-3.05371	-2.54861	-2.06823	0	0	0	0	0	0	0	0	0	0	0	0	0	0	0	0	0	0	0	0	TRUE
9491	PSMF1	-0.150161	-2.03033	-1.14186	-2.05146	1	0	0	1	0	0	0	1	1	1	0	0	1	0	1	0	0	0	0	0
9821	RB1CC1	-0.431852	-3.66936	-1.5032	-2.0357	0	0	0	0	1	0	0	0	0	0	0	0	0	0	0	0	1	1	0	0
56987	BBX	-0.549165	-2.30325	-0.464525	-2.02946	0	0	0	0	0	0	0	0	0	0	0	0	0	0	0	0	0	0	0	0	TRUE
112609	MRAP2	-1.26403	-3.48069	-1.66559	-2.02679	0	0	0	0	0	0	0	0	0	0	0	0	0	1	0	0	0	1	0	0
28514	DLL1	-1.23804	-2.24123	-1.13275	-2.01785	1	0	1	0	0	0	0	1	0	0	0	1	0	0	0	0	1	0	1	0
391365	SULT6B1	-0.484882	-2.11881	-0.671552	-2.00984	0	0	0	0	0	0	0	0	0	0	0	0	0	0	0	0	0	0	0	0	TRUE
55578	SUPT20H	-2.53083	-3.62649	-0.659135	-2.00356	0	1	0	0	0	0	0	0	0	0	0	0	0	0	0	0	0	0	0	0
7291	TWIST1	-1.39239	-3.50695	-1.29172	-1.96481	1	1	0	0	0	1	0	1	1	0	0	0	1	1	0	0	1	0	0	1
26251	KCNG2	-1.7297	-3.66848	-1.74686	-1.77137	0	0	0	0	0	0	0	0	0	0	0	0	0	0	0	0	0	0	0	0	TRUE
25975	EGFL6	-0.56711	-3.98378	-1.33433	-1.69723	0	0	0	0	0	0	0	0	0	0	0	0	0	0	0	0	0	0	1	0
10919	EHMT2	-0.355322	-3.22922	-0.782981	-1.68915	0	1	0	0	0	1	0	0	0	0	0	0	0	0	0	0	0	0	0	0
9781	RNF144A	-0.917567	-3.90632	-0.978773	-1.62754	0	0	0	1	0	0	0	0	0	0	0	0	0	0	0	0	0	0	0	0
6515	SLC2A3	-0.878498	-3.09295	-1.72038	-1.60279	0	0	0	0	0	0	0	0	0	0	0	0	0	0	0	0	0	0	0	0	TRUE
64324	NSD1	-0.456153	-4.32112	-0.248784	-1.56991	0	1	0	0	0	0	0	0	0	0	0	0	0	0	0	0	0	0	0	1

### Sheet: late depleted TECs
Genes essential for tubular proliferation in both axis with metascape pathway enrichment analysis
cutoff: DEV(TEC vs. NPC).RSA DOWN < -2; REG(TEC vs. NPC).RSA DOWN < -2; DEV(Stroma vs. NPC).RSA DOWN > -3; REG(Stroma vs. NPC).RSA DOWN >-3 + DEV(TEC vs. NPC).RSA DOWN < -1.5 and REG(TEC vs. NPC).RSA DOWN < -3 + DEV(TEC vs. NPC).RSA DOWN < -3 and REG(TEC vs. NPC).RSA DOWM < -1.5
gene_id	symbol	frequent hitter score	DEV(Stroma vs. NPC).RSA Down	DEV(TEC vs. NPC).RSA Down	REG(Stroma vs. NPC).RSA Down	REG(TEC vs. NPC).RSA Down	M70 PID PS1 PATHWAY/ Notch signaling	CORUM:6664 STAGA complex, SPT3-linked	GO:0050435 amyloid-beta metabolic process	GO:0006511 ubiquitin-dependent protein catabolic process	GO:0022411 cellular component disassembly	GO:0051052 regulation of DNA metabolic process	M281 PID FAK PATHWAY	GO:0072073 kidney epithelium development	GO:0001666 response to hypoxia	R-HSA-5688426 Deubiquitination	GO:0032527 protein exit from endoplasmic reticulum	hsa05224 Breast cancer	GO:0030520 intracellular estrogen receptor signaling pathway	GO:0043951 negative regulation of cAMP-mediated signaling	GO:0052548 regulation of endopeptidase activity	GO:0043065 positive regulation of apoptotic process	GO:0001568 blood vessel development	GO:1903827 regulation of cellular protein localization	GO:0030155 regulation of cell adhesion	GO:0006338 chromatin remodeling	no annotation
6637	SNRPG	1	-0.5633	-1.51306	-1.40875	-4.91375	0	0	0	0	0	0	0	0	0	0	0	0	0	0	0	0	0	0	0	0	TRUE
6188	RPS3	2	-0.901877	-1.94226	-1.67542	-4.85565	0	0	0	0	0	1	0	0	0	0	0	0	0	0	1	1	0	0	1	0
84447	SYVN1		-1.06709	-2.38915	-1.01258	-4.28412	1	0	0	1	0	0	0	0	0	0	1	0	0	1	0	0	0	0	0	0
6202	RPS8	2	-0.23817	-2.24744	-2.17617	-3.86946	0	0	0	0	0	0	0	0	0	0	0	0	0	0	0	0	0	0	0	0	TRUE
7178	TPT1		-1.27075	-1.74446	-2.56753	-3.78405	0	0	0	0	0	0	0	0	0	0	0	0	0	1	0	0	0	0	0	0
23015	GOLGA8A		-0.322058	-2.18091	-2.21243	-3.66108	0	0	0	0	0	0	0	0	0	0	0	0	0	0	0	0	0	0	0	0	TRUE
440270	GOLGA8B		-0.322058	-2.18091	-2.21243	-3.66108	0	0	0	0	0	0	0	0	0	0	0	0	0	0	0	0	0	0	0	0	TRUE
10413	YAP1		-1.51322	-2.55615	-1.6807	-3.46335	0	0	0	0	0	0	0	1	0	0	0	0	1	0	0	0	1	0	0	0
23598	PATZ1		-1.19035	-1.85136	-1.27748	-3.38548	0	0	0	0	0	0	0	0	0	0	0	0	0	0	0	0	0	0	0	0	TRUE
168374	ZNF92		-0.51391	-1.93607	-0.36409	-3.2706	0	0	0	0	0	0	0	0	0	0	0	0	0	0	0	0	0	0	0	0	TRUE
55798	METTL2B		-0.487688	-1.68695	-1.02682	-3.26689	0	0	0	0	0	0	0	0	0	0	0	0	0	0	0	0	0	0	0	0	TRUE
195828	ZNF367		-0.729285	-1.90958	-1.47021	-3.21054	0	0	0	0	0	0	0	0	0	0	0	0	0	0	0	0	0	0	0	0	TRUE
85464	SSH2		-1.60373	-2.06448	-1.22978	-3.12451	0	0	0	0	0	0	0	0	0	0	0	0	0	0	0	0	0	0	0	0	TRUE
6928	HNF1B		-0.41335	-2.09303	-0.252114	-3.07959	1	1	0	0	0	0	0	1	0	0	0	0	0	0	0	0	0	0	0	0
8317	CDC7	1	-0.817736	-2.0459	-1.63516	-3.06557	0	0	0	0	0	1	0	0	0	0	0	0	0	0	0	0	0	0	0	0
1021	CDK6		-2.47175	-1.89415	-2.31156	-3.06525	1	0	1	0	0	0	0	1	0	0	0	1	1	0	0	0	0	0	1	0
3191	HNRNPL	1	-2.32304	-2.12116	-0.803811	-3.04914	0	0	0	0	0	0	0	0	0	0	0	0	0	0	0	0	0	0	0	0	TRUE
3516	RBPJ		-0.476956	-1.73528	-0.536254	-3.01863	1	0	0	0	0	0	0	1	1	0	0	0	1	0	0	0	1	0	0	0
7327	UBE2G2		-1.33084	-1.60323	-1.63607	-2.99193	0	0	0	1	0	0	0	0	0	0	1	0	0	0	0	0	0	1	0	0
79671	NLRX1		-0.886129	-2.34188	-1.61564	-2.96058	0	0	0	0	0	0	0	0	0	0	0	0	1	1	0	0	0	0	0	0
102	ADAM10		-0.332123	-2.08473	-0.728889	-2.95801	1	0	1	0	1	0	1	1	0	0	0	0	0	0	0	1	1	1	1	0
23385	NCSTN		-1.64921	-2.80838	-0.130726	-2.90401	1	0	1	0	0	0	0	0	0	0	0	0	0	0	0	1	0	0	0	0
127707	KLHDC7A		-0.569974	-2.22233	-1.79599	-2.79912	0	0	0	0	0	0	0	0	0	0	0	0	0	0	0	0	0	0	0	0	TRUE
3490	IGFBP7		-1.0438	-2.60339	-2.21088	-2.71895	0	0	0	0	0	0	0	0	0	0	0	0	0	0	0	0	0	0	0	0	TRUE
9789	SPCS2		-2.16434	-2.00773	-1.32676	-2.70982	0	0	0	0	0	0	0	0	0	0	0	0	0	0	0	0	0	0	0	0	TRUE
84069	PLEKHN1		-0.390033	-2.30635	-2.18666	-2.6581	0	0	0	0	0	0	0	0	1	0	0	0	0	0	0	1	0	0	0	0
55845	BRK1		-1.23007	-2.23846	-1.81924	-2.61711	0	0	0	0	0	0	0	1	0	0	0	0	0	0	0	0	0	0	0	0
9381	OTOF		-0.39306	-2.21115	-0.885774	-2.52751	0	0	0	0	0	0	0	0	0	0	0	0	0	0	0	0	0	0	0	0	TRUE
20	ABCA2		-1.02543	-2.07904	-1.19446	-2.5198	0	0	1	1	0	0	0	0	0	0	0	0	0	0	1	0	0	1	0	0
23053	ZSWIM8		-2.17275	-2.33579	-2.26391	-2.50056	0	0	0	0	0	0	0	0	0	0	0	0	0	0	0	0	0	0	0	0	TRUE
81554	RCC1L		-0.820118	-2.06121	-1.03733	-2.49925	0	0	0	0	0	0	0	0	0	0	0	0	0	0	0	0	0	0	0	0	TRUE
7184	HSP90B1		-0.689499	-2.23895	-1.89434	-2.4747	0	0	0	1	0	0	0	0	1	0	1	1	0	0	0	0	0	0	0	0
57448	BIRC6		-0.946528	-2.59124	-0.333394	-2.45158	0	0	0	1	0	0	0	1	0	0	0	0	0	0	1	0	0	0	0	0
146754	DNAH2		-0.595744	-3.60347	-0.295041	-2.43063	0	0	0	0	0	0	0	0	0	0	0	0	0	0	0	0	0	0	0	0	TRUE
64428	CIAO3	1	-0.365218	-2.74277	-2.85126	-2.42643	0	0	0	0	0	0	0	0	1	0	0	0	0	0	0	0	0	0	0	0
64386	MMP25		-0.517299	-2.30352	-1.14778	-2.408	0	0	0	0	0	0	0	0	0	0	0	0	0	0	0	0	0	0	0	0	TRUE
55095	SAMD4B		-1.29344	-2.65524	-0.788837	-2.36613	0	0	0	0	0	0	0	0	0	0	0	0	0	0	0	0	0	0	0	0	TRUE
8874	ARHGEF7		-0.500172	-2.36836	-1.44111	-2.36611	0	0	0	0	0	0	1	0	0	0	0	0	0	0	0	1	0	0	1	0
7710	ZNF154		-0.944838	-2.89052	-1.64836	-2.31231	0	0	0	0	0	0	0	0	0	0	0	0	0	0	0	0	0	0	0	0	TRUE
5269	SERPINB6		-0.989745	-3.20416	-1.90165	-2.28084	0	0	0	0	0	0	0	0	0	0	0	0	0	0	1	0	0	0	0	0
81847	RNF146		-0.2852	-1.98875	-0.715203	-2.27647	0	0	0	1	0	0	0	0	0	1	0	0	1	0	0	0	0	0	0	0
8335	H2AC4		-1.63638	-2.95998	-1.90082	-2.24279	1	1	1	0	0	0	0	0	0	1	0	0	1	0	0	0	0	0	0	0
832	CAPZB		-0.278393	-2.00273	-0.447622	-2.23843	0	0	0	0	1	0	0	0	0	0	0	0	0	0	0	0	0	0	0	0
9914	ATP2C2		-1.3075	-2.05524	-1.0323	-2.20679	0	0	0	0	0	0	0	0	0	0	0	0	0	0	0	0	0	0	0	0	TRUE
6879	TAF7		-0.490981	-2.03616	-0.670515	-2.20524	0	1	0	0	0	0	0	1	0	0	0	0	1	0	0	0	0	0	0	1
118487	CHCHD1		-0.765944	-2.25837	-1.08067	-2.18897	0	0	0	0	1	0	0	0	0	0	0	0	0	0	0	0	0	0	0	0
4072	EPCAM		-0.21351	-4.49288	-0.271827	-2.177	0	0	0	0	0	0	0	1	0	0	0	0	0	0	0	0	0	0	1	0
56681	SAR1A		-1.26979	-3.57066	-2.29391	-2.16432	0	0	0	0	0	0	0	0	0	0	1	0	0	0	0	0	0	1	0	0
7841	MOGS		-0.611119	-2.46187	-1.81129	-2.14523	0	0	0	0	0	0	0	0	0	0	1	0	0	0	0	0	0	0	0	0
9587	MAD2L1BP		-1.45466	-2.00321	-0.950632	-2.13902	0	0	0	0	0	0	0	0	0	0	0	0	0	0	0	0	0	0	0	0	TRUE
3099	HK2		-2.04935	-2.74595	-1.04409	-2.13425	0	0	0	0	1	0	0	0	1	0	0	0	0	0	0	0	1	0	0	0
3183	HNRNPC	2	-0.702054	-2.52673	-2.3412	-2.13122	0	0	0	0	0	1	0	0	0	0	0	0	0	0	0	0	0	0	0	1
9647	PPM1F		-1.95024	-2.99184	-1.36674	-2.12369	0	1	0	0	0	0	0	0	0	0	0	0	0	0	1	1	0	1	1	0
83714	NRIP2		-0.543838	-3.18873	-1.19836	-2.11529	0	0	0	0	0	0	0	0	0	0	0	0	0	0	0	0	0	0	0	0	TRUE
997	CDC34		-0.721532	-2.21257	-0.956271	-2.08465	0	0	0	1	0	1	0	0	0	0	0	0	0	1	0	1	0	0	0	0
55237	VRTN		-0.509691	-2.4449	-1.85571	-2.08288	0	0	0	0	0	0	0	0	0	0	0	0	0	0	0	0	0	0	0	0	TRUE
84162	KIAA1109		-0.510301	-1.99125	-0.534854	-2.07884	0	0	0	0	0	0	0	0	0	0	0	0	0	0	0	0	0	0	0	0	TRUE
54617	INO80		-2.3607	-2.65452	-1.56508	-2.06466	0	0	0	0	0	1	0	0	0	1	0	0	0	0	0	0	0	0	0	1
56980	PRDM10		-0.354264	-2.17966	-0.876203	-2.05462	0	0	0	0	0	0	0	0	0	0	0	0	0	0	0	0	0	0	0	0	TRUE
79077	DCTPP1		-0.543973	-2.06573	-0.857584	-2.03265	0	0	0	0	0	0	0	0	0	0	0	0	0	0	0	0	0	0	0	0	TRUE
10694	CCT8	1	-0.0891723	-2.14963	-1.26258	-2.03137	0	0	0	0	0	1	0	0	0	0	0	0	0	0	0	0	0	1	0	1
283248	RCOR2		-0.561351	-2.39436	-0.590647	-2.0291	0	0	0	0	0	0	0	0	0	0	0	0	0	0	0	0	0	0	0	0	TRUE
51024	FIS1		-2.52323	-2.52265	-1.28381	-2.02659	0	0	0	0	1	0	0	0	1	0	0	0	0	0	1	1	0	1	0	0
55070	DET1		-2.35371	-4.54038	-0.692069	-2.02243	0	0	0	1	0	0	0	0	0	0	0	0	0	0	0	0	0	0	0	0
10890	RAB10		-0.531512	-2.59855	-0.521566	-2.01149	0	0	0	0	0	0	0	1	0	0	0	0	0	0	0	0	0	0	0	0
8312	AXIN1		-0.926813	-2.17758	-0.969403	-2.01137	1	0	0	1	1	0	0	0	0	1	0	1	1	0	0	0	0	0	0	0
7328	UBE2H		-1.40858	-3.55085	-0.0953277	-2.00579	0	0	0	1	0	0	0	0	0	0	0	0	0	0	0	0	0	0	0	0
161725	OTUD7A		-0.901135	-2.2565	-1.73839	-1.99798	0	0	0	1	0	0	0	0	0	1	0	0	0	1	0	0	0	0	0	0
717	C2		-2.41134	-2.20017	-0.320993	-1.99379	0	0	0	0	0	0	0	0	0	0	0	0	0	0	0	0	0	0	0	0	TRUE
150468	CKAP2L		-0.724548	-2.88326	-0.728292	-1.79334	0	0	0	0	0	0	0	0	0	0	0	0	0	0	0	0	0	0	0	0	TRUE
8289	ARID1A		-0.475373	-3.08454	-0.45895	-1.766	1	1	0	0	1	0	0	1	0	0	0	0	1	0	0	0	1	0	0	1
84219	WDR24		-0.817025	-2.95425	-2.74231	-1.71876	0	0	0	0	0	0	0	0	0	0	0	0	0	0	0	0	0	0	0	0	TRUE
116225	ZMYND19		-0.33194	-2.89674	-0.882289	-1.69723	0	0	0	0	0	0	0	0	0	0	0	0	0	0	0	0	0	0	0	0	TRUE
56893	UBQLN4		-2.00506	-2.78018	-0.734154	-1.69283	0	0	0	1	1	1	0	0	0	0	1	0	0	0	0	0	0	0	0	0
28999	KLF15		-0.494651	-3.07482	-0.42819	-1.69229	0	1	1	0	0	0	0	1	0	0	0	0	0	0	0	0	0	0	0	0
54870	QRICH1		-1.01616	-2.7886	-1.37475	-1.67677	0	0	0	0	0	0	0	0	0	0	0	0	0	0	0	0	0	0	0	0	TRUE
9557	CHD1L		-0.200632	-3.17208	-2.77448	-1.6765	0	0	0	0	0	0	0	0	0	0	0	0	0	0	0	0	0	0	0	1
4712	NDUFB6		-1.49938	-3.11698	-0.760297	-1.66426	0	0	0	0	0	0	0	0	0	0	0	0	0	0	0	0	0	0	0	0	TRUE
22903	BTBD3		-1.21693	-2.93615	-0.87321	-1.6489	0	0	0	0	0	0	0	0	0	0	0	0	0	0	0	0	0	0	0	0	TRUE
84232	MAF1		-0.470311	-3.48736	-0.577801	-1.62214	0	0	0	0	0	0	0	0	0	0	0	0	0	0	0	0	0	0	0	0	TRUE
91156	IGFN1		-1.30165	-3.19401	-1.44335	-1.60298	0	0	0	0	0	0	0	0	0	0	0	0	0	0	0	0	0	0	0	0	TRUE
9027	NAT8		-2.38379	-2.78962	-1.31803	-1.60242	0	1	1	0	0	0	0	0	0	0	0	0	0	0	0	0	0	0	0	0
899	CCNF		-2.72722	-3.16228	-0.536021	-1.595	0	0	0	1	0	0	0	0	0	0	0	1	0	0	0	0	0	0	0	0
347741	OTOP3		-1.20505	-3.69947	-0.524736	-1.55935	0	0	0	0	0	0	0	0	0	0	0	0	0	0	0	0	0	0	0	0	TRUE
56160	NSMCE3		-0.127145	-3.29083	-1.18678	-1.54724	0	0	0	0	0	0	0	0	0	0	0	0	0	0	0	0	0	0	0	0	TRUE
55593	OTUD5		-1.07667	-2.91658	-0.439357	-1.5088	0	0	0	0	0	0	0	0	0	1	0	0	0	0	0	0	0	0	0	0
7475	WNT6		-0.339492	-3.24732	-0.775445	-1.50416	1	0	0	0	0	0	0	1	0	0	0	1	0	0	0	0	0	0	0	0
9553	MRPL33		-0.465545	-3.66108	-0.487563	-1.50345	0	0	0	0	1	0	0	0	0	0	0	0	0	0	0	0	0	0	0	0

### Sheet: late enriched stroma
KO leading to more stromal proliferation in both axis with metascape pathway enrichment analysis
cutoff: DEV(Stroma vs. NPC).RSA Up < -2; REG(Stroma vs. NPC).RSA Up < -2; DEV(TEC vs. NPC).RSA Up > -3; REG(TEC vs. NPC).RSA Up >-3 + DEV(Stroma vs. NPC).RSA Up < -1.5 and REG(Stroma vs. NPC).RSA Up < -3 + DEV(Stroma vs. NPC).RSA Up < -3 and REG(Stroma vs. NPC).RSA Up < -1.5
gene_id	symbol	DEV(Stroma vs. NPC).RSA Up	DEV(TEC vs. NPC).RSA Up	REG(Stroma vs. NPC).RSA Up	REG(TEC vs. NPC).RSA Up	R-HSA-5663202 Diseases of signal transduction by growth factor receptors and second messengers/ response to transforming growth factor beta	GO:0030326 embryonic limb morphogenesis/ embryonic morphogenesis	M207 PID RETINOIC ACID PATHWAY	GO:0016311 dephosphorylation	GO:0070482 response to oxygen levels	GO:0048732 gland development	M70 PID PS1 PATHWAY	GO:0071407 cellular response to organic cyclic compound	GO:0002042 cell migration involved in sprouting angiogenesis/ negative regulation of cell migration	GO:0010906 regulation of glucose metabolic process	hsa05169 Epstein-Barr virus infection	hsa04120 Ubiquitin mediated proteolysis	GO:0097193 intrinsic apoptotic signaling	hsa00620 Pyruvate metabolism	GO:0009895 negative regulation of catabolic process	GO:0031669 cellular response to nutrient levels	R-HSA-5362517 Signaling by Retinoic Acid	M239 PID A6B1 A6B4 INTEGRIN PATHWAY	GO:0070301 cellular response to hydrogen peroxide	R-HSA-9010553 Regulation of expression of SLITs and ROBOs	no annotation
5727	PTCH1	-7.25254	-1.65426	-4.30685	-1.84006	0	1	1	0	0	1	0	1	0	0	0	0	0	0	0	0	0	0	1	0
867	CBL	-1.74133	-0.889321	-4.18208	-1.22328	1	0	1	1	1	0	0	1	1	0	0	1	0	0	0	1	0	0	0	0
22854	NTNG1	-1.64746	-0.26169	-4.04809	-1.04401	0	0	0	0	0	0	0	0	0	0	0	0	0	0	0	0	0	0	0	0	TRUE
84636	GPR174	-2.07124	-0.741012	-3.93843	-2.61144	0	0	0	0	0	0	0	0	1	0	0	0	0	0	0	0	0	0	0	0
439996	IFIT1B	-1.63407	-0.747755	-3.79753	-1.10118	0	0	0	0	0	0	0	0	0	0	0	0	0	0	0	0	0	0	0	0	TRUE
5793	PTPRG	-1.72116	-1.24091	-3.76157	-1.15741	0	1	0	1	0	0	0	0	1	0	0	0	0	0	0	0	0	0	0	0
144699	FBXL14	-3.76136	-0.558411	-3.71866	-0.905692	0	0	0	0	1	0	0	0	0	0	0	0	0	0	0	0	0	0	0	0
5915	RARB	-6.048	-0.875834	-3.71033	-0.869894	0	1	1	0	0	1	0	1	0	0	0	0	0	0	0	0	1	0	0	0
200734	SPRED2	-2.53272	-1.87327	-3.66848	-1.28667	1	0	0	1	0	0	0	0	0	0	0	0	0	0	0	0	0	0	0	0
10018	BCL2L11	-2.49428	-1.40493	-3.61752	-0.774513	1	1	1	0	1	1	0	1	0	0	0	0	1	0	1	1	0	0	0	0
5160	PDHA1	-1.84808	-0.894725	-3.58216	-2.01102	0	0	1	0	0	0	0	0	0	1	0	0	0	1	0	0	1	0	0	0
928	CD9	-2.53429	-1.87508	-3.4604	-0.765532	0	1	1	0	0	0	0	1	1	0	0	0	0	0	0	0	0	1	1	0
1604	CD55	-1.60096	-1.24725	-3.38624	-1.14849	0	0	1	0	0	0	0	1	0	0	0	0	0	0	0	0	0	0	0	0
26275	HIBCH	-2.50749	-1.06965	-3.20246	-1.17078	0	0	0	0	0	0	0	0	0	0	0	0	0	0	0	0	0	0	0	0	TRUE
326	AIRE	-2.40576	-0.796153	-3.18333	-0.575913	0	1	0	0	0	1	0	0	0	0	0	1	0	0	0	0	0	0	0	0
23178	PASK	-1.81677	-1.20691	-3.15668	-0.676774	0	0	0	0	0	0	0	0	0	1	0	0	0	0	0	0	0	0	0	0
6891	TAP2	-1.58313	-0.127018	-3.1245	-1.12905	0	0	0	0	1	0	0	0	0	0	0	0	0	0	0	0	0	0	0	0
23765	IL17RA	-2.05024	-0.310988	-3.08686	-1.8049	0	0	0	0	0	0	0	0	0	0	0	0	0	0	0	0	0	0	0	0	TRUE
25974	MMACHC	-2.23835	-0.265271	-3.08406	-0.914442	0	0	0	0	0	0	0	0	0	0	0	0	0	0	0	0	0	0	0	0	TRUE
4245	MGAT1	-1.68591	-0.578602	-3.02416	-0.504871	0	1	0	0	0	0	0	0	0	0	0	0	0	0	0	0	0	0	0	0
3291	HSD11B2	-3.66936	-2.5805	-2.98937	-0.991209	0	0	1	0	1	0	0	0	0	0	0	0	0	0	0	1	0	0	0	0
11231	SEC63	-2.17312	-0.640679	-2.85578	-0.556321	0	1	0	0	0	1	0	0	0	0	0	0	0	0	0	0	0	0	0	0
114757	CYGB	-2.03489	-0.70205	-2.7295	-1.78771	0	0	0	0	1	0	0	0	1	0	0	0	0	0	0	0	0	0	1	0
143686	SESN3	-2.30945	-1.38707	-2.72018	-0.673785	0	0	0	1	0	0	0	1	0	0	0	0	0	0	1	1	0	0	1	0
5251	PHEX	-2.96978	-0.90907	-2.68871	-0.464997	0	0	1	0	0	0	0	1	0	0	0	0	0	0	0	1	0	0	1	0
3274	HRH2	-2.3148	-1.52469	-2.62235	-1.28387	0	0	0	0	0	1	0	0	0	0	0	0	0	0	0	0	0	0	0	0
11235	PDCD10	-2.70112	-0.433393	-2.58651	-0.632652	0	1	0	0	0	1	1	0	1	0	0	0	1	0	0	0	0	0	1	0
4199	ME1	-2.2069	-1.9164	-2.58077	-1.42707	0	0	0	0	0	0	0	0	0	1	0	0	0	1	0	0	1	0	0	0
93408	MYL10	-2.12184	-0.65872	-2.49388	-2.27277	0	0	0	0	0	0	0	0	0	0	0	0	0	0	0	0	0	0	0	0	TRUE
6511	SLC1A6	-2.18205	-0.20953	-2.48012	-1.92701	0	0	0	0	0	0	0	0	0	0	0	0	0	0	0	0	0	0	0	0	TRUE
6091	ROBO1	-2.86628	-0.942031	-2.4582	-1.36132	1	1	0	1	0	1	0	0	1	0	0	0	0	0	0	0	0	0	0	1
154043	CNKSR3	-2.67496	-1.79509	-2.43376	-0.947417	0	0	0	0	0	0	1	0	0	0	0	0	0	0	0	0	0	0	0	0
7511	XPNPEP1	-2.10992	-1.24122	-2.41074	-0.739782	0	0	0	0	0	0	0	0	0	0	0	0	0	0	0	0	0	0	0	0	TRUE
5782	PTPN12	-4.70004	-1.55648	-2.35491	-1.33851	1	0	0	1	0	0	0	1	0	0	0	0	0	0	0	0	0	0	0	0
7248	TSC1	-4.54038	-2.29838	-2.34701	-0.735042	0	1	0	1	1	0	0	1	0	0	0	0	0	0	1	1	0	0	1	0
661	POLR3D	-2.15395	-0.533483	-2.32516	-0.454716	0	0	0	0	0	0	0	0	1	0	1	0	0	0	0	0	0	0	0	0
390928	ACP7	-2.30635	-1.54714	-2.29942	-0.166636	0	0	0	1	0	0	0	0	0	0	0	0	0	0	0	0	0	0	0	0
3617	IMPG1	-2.42624	-0.879691	-2.24949	-1.52625	0	0	0	0	0	0	0	0	0	0	0	0	0	0	0	0	0	0	0	0	TRUE
10274	STAG1	-3.22299	-0.945398	-2.20994	-1.89669	0	0	1	0	0	0	0	0	0	0	1	0	0	0	0	0	0	0	0	0
119774	OR52K2	-2.17855	-1.16992	-2.18743	-2.93767	0	0	0	0	0	0	0	0	0	0	0	0	0	0	0	0	0	0	0	0	TRUE
9917	FAM20B	-2.33835	-1.04282	-2.17269	-1.75997	0	0	0	0	0	0	0	0	0	0	0	0	0	0	0	0	0	0	0	0	TRUE
80173	IFT74	-2.08248	-1.30569	-2.17184	-1.26403	0	1	0	0	0	1	0	0	1	0	0	0	0	0	0	0	0	0	0	0
7321	UBE2D1	-2.65903	-0.707404	-2.1672	-2.01808	1	0	0	0	1	0	0	0	0	0	1	1	0	0	0	0	0	0	0	0
2822	GPLD1	-2.28856	-0.717535	-2.15777	-0.938785	0	1	0	1	1	0	0	1	1	1	0	0	0	0	1	1	0	0	1	0
139886	SPIN4	-2.14395	-1.0764	-2.1564	-0.345246	0	0	0	0	0	0	0	0	0	0	0	0	0	0	0	0	0	0	0	0	TRUE
100132463	CLDN24	-2.12667	-0.735595	-2.11196	-1.59274	0	0	0	0	0	0	0	0	0	0	0	0	0	0	0	0	0	0	0	0	TRUE
5174	PDZK1	-2.14982	-0.994227	-2.09093	-0.597922	0	0	0	0	0	0	0	0	0	0	0	0	0	0	0	0	0	0	0	0	TRUE
10276	NET1	-2.24245	-0.796943	-2.08771	-1.61608	0	0	1	0	0	0	0	0	1	0	0	0	0	0	0	0	0	0	1	0
3066	HDAC2	-3.49702	-1.55036	-2.06069	-2.08009	1	1	1	0	1	0	0	1	0	0	1	0	0	0	0	0	0	0	1	1
161742	SPRED1	-2.92432	-2.37247	-2.05195	-2.33603	1	1	0	1	0	0	0	0	1	0	0	0	0	0	0	0	0	0	0	0
10008	KCNE3	-2.2389	-0.460468	-2.05048	-1.96216	0	0	0	0	0	0	0	0	1	0	0	0	0	0	0	0	0	0	0	0
51666	ASB4	-2.48177	-0.942609	-2.04994	-1.0512	0	0	0	0	1	0	0	0	1	0	0	0	0	0	0	0	0	0	0	0
90	ACVR1	-2.03595	-0.041179	-2.04695	-0.873436	1	1	0	0	0	0	0	0	1	0	0	0	1	0	0	0	0	0	0	0
53833	IL20RB	-2.9495	-1.02878	-2.04555	-0.797253	0	1	0	0	0	0	0	0	0	0	0	0	0	0	0	0	0	0	0	0
5526	PPP2R5B	-2.36902	-1.2573	-2.04473	-0.440183	1	1	1	1	0	0	0	0	0	0	1	0	0	0	0	0	0	0	0	0
64792	IFT22	-2.26534	-0.169943	-2.00778	-0.739651	0	0	0	0	0	0	0	0	1	0	0	0	0	0	0	0	0	0	0	0
8731	RNMT	-2.15464	-0.752132	-2.0069	-0.176137	0	0	0	0	0	0	0	0	0	0	0	0	0	0	0	0	0	0	0	0	TRUE
125875	CLDND2	-2.24424	-0.462716	-2.00329	-0.668397	0	0	0	0	0	0	0	0	0	0	0	0	0	0	0	0	0	0	0	0	TRUE
23047	PDS5B	-4.33525	-0.867429	-1.96623	-1.4217	0	1	0	0	0	0	0	0	0	0	1	0	0	0	0	0	0	0	0	0
10025	MED16	-6.54429	-1.35114	-1.96435	-1.84159	0	0	1	0	0	0	0	0	0	0	0	0	0	0	0	0	1	0	0	0
121227	LRIG3	-3.25904	-0.279798	-1.87426	-2.56085	0	1	0	0	0	0	0	0	0	0	0	0	0	0	0	0	0	0	0	0
51527	GSKIP	-4.52595	-0.110729	-1.81843	-1.82442	0	0	0	0	0	0	0	0	0	0	0	0	1	0	0	0	0	0	1	0
2033	EP300	-3.55672	-1.84622	-1.7724	-0.82419	1	1	1	0	1	0	1	1	1	1	1	0	1	0	0	0	1	0	0	0
1457	CSNK2A1	-6.69571	-0.189534	-1.7251	-0.91093	1	0	1	0	0	0	1	0	0	0	1	0	1	0	1	0	0	0	0	1
4851	NOTCH1	-3.5817	-0.67023	-1.66521	-0.716212	1	1	1	0	1	1	1	1	1	0	0	0	0	0	0	1	1	0	1	0
89910	UBE3B	-4.44711	-0.993932	-1.66033	-1.35754	0	0	0	0	1	0	0	0	0	0	0	1	0	0	0	0	0	0	0	0
163702	IFNLR1	-3.31998	-0.386485	-1.58659	-0.159793	0	1	1	0	0	0	0	0	0	0	0	0	0	0	0	0	0	0	0	0
57169	ZNFX1	-3.42153	-1.33277	-1.57002	-2.30064	0	0	1	0	0	0	0	0	0	0	0	0	0	0	0	0	0	0	0	0
90427	BMF	-3.16556	-1.97804	-1.56775	-1.5542	0	0	1	0	0	0	0	0	0	0	0	0	1	0	1	0	0	0	0	0
286319	TUSC1	-3.12594	-0.241108	-1.54908	-1.38601	0	0	0	0	0	0	0	0	0	0	0	0	0	0	0	0	0	0	0	0	TRUE
121665	SPPL3	-7.5491	-0.918101	-1.52761	-0.363484	0	0	0	1	0	0	0	0	0	0	0	0	0	0	0	0	0	0	0	0

### Sheet: late depleted stroma
Genes essential for stromal proliferation in both axis with metascape pathway enrichment analysis
cutoff: DEV(Stroma vs. NPC).RSA DOWN < -2; REG(Stroma vs. NPC).RSA DOWN < -2; DEV(TEC vs. NPC).RSA DOWN > -3; REG(TEC vs. NPC).RSA DOWN >-3 + DEV(Stroma vs. NPC).RSA DOWN < -1.5 and REG(Stroma vs. NPC).RSA DOWN < -3 + DEV(Stroma vs. NPC).RSA DOWN < -3 and REG(Stroma vs. NPC).RSA DOWM < -1.5
gene_id	symbol	DEV(Stroma vs. NPC).RSA Down	DEV(TEC vs. NPC).RSA Down	REG(Stroma vs. NPC).RSA Down	REG(TEC vs. NPC).RSA Down	R-HSA-5663202 Diseases of signal transduction by growth factor receptors and second messengers/ response to transforming growth factor beta	GO:0030326 embryonic limb morphogenesis/ embryonic morphogenesis	M207 PID RETINOIC ACID PATHWAY	GO:0016311 dephosphorylation	GO:0070482 response to oxygen levels	GO:0048732 gland development	M70 PID PS1 PATHWAY	GO:0071407 cellular response to organic cyclic compound	GO:0002042 cell migration involved in sprouting angiogenesis/ negative regulation of cell migration	GO:0010906 regulation of glucose metabolic process	hsa05169 Epstein-Barr virus infection	hsa04120 Ubiquitin mediated proteolysis	GO:0097193 intrinsic apoptotic signaling	hsa00620 Pyruvate metabolism	GO:0009895 negative regulation of catabolic process	GO:0031669 cellular response to nutrient levels	R-HSA-5362517 Signaling by Retinoic Acid	M239 PID A6B1 A6B4 INTEGRIN PATHWAY	GO:0070301 cellular response to hydrogen peroxide	R-HSA-9010553 Regulation of expression of SLITs and ROBOs	no annotation
8453	CUL2	-1.9166	-1.39734	-3.775	-1.49875	0	0	0	0	1	0	0	1	0	0	0	1	1	0	0	0	0	0	0	1
84871	AGBL4	-2.26164	-1.45002	-3.46206	-1.40694	0	0	0	0	1	0	0	0	0	0	0	0	0	0	0	0	0	0	0	0
9287	TAAR2	-1.6584	-0.563255	-3.42547	-0.644019	0	0	0	0	0	0	0	0	0	0	0	0	0	0	0	0	0	0	0	0	TRUE
57409	MIF4GD	-2.47869	-0.801167	-3.38558	-1.25073	0	0	0	0	0	0	0	0	0	0	0	0	0	0	0	0	0	0	0	0	TRUE
8347	H2BC4	-1.65944	-2.63485	-3.34419	-2.95867	0	0	1	0	0	0	0	0	0	0	1	0	0	0	0	0	0	0	0	0
4485	MST1	-2.0108	-0.682412	-3.30757	-1.66534	0	0	0	1	0	1	1	0	0	1	0	0	0	0	0	0	0	1	0	0
9332	CD163	-1.58455	-0.671633	-3.2198	-0.136677	0	0	0	0	0	0	0	0	0	0	0	0	0	0	0	0	0	0	0	0	TRUE
9625	AATK	-1.57079	-1.92042	-3.14239	-2.12171	0	0	0	0	0	0	0	0	0	0	0	0	0	0	0	0	0	0	0	0	TRUE
3488	IGFBP5	-2.2061	-0.865725	-3.11427	-2.07332	0	1	1	1	1	1	0	1	1	0	0	0	0	0	0	1	0	0	0	0
9238	TBRG4	-1.56583	-0.205941	-3.04022	-2.25863	0	0	1	0	0	0	0	0	0	0	0	0	0	0	0	0	0	0	0	0
53349	ZFYVE1	-1.74969	-1.27906	-3.03174	-0.416006	0	0	0	1	0	0	0	0	0	0	0	0	0	0	0	1	0	0	0	0
83998	REG4	-2.15374	-0.677697	-3.01595	-0.778177	0	0	0	0	0	0	0	0	0	0	0	0	0	0	0	0	0	0	0	0	TRUE
118442	GPR62	-1.56526	-0.664085	-3.00377	-2.26002	0	0	0	0	0	0	0	0	0	0	0	0	0	0	0	0	0	0	0	0	TRUE
127943	FCRLB	-2.04337	-0.288932	-2.99193	-2.16117	0	0	0	0	0	0	0	0	0	0	0	0	0	0	0	0	0	0	0	0	TRUE
11163	NUDT4	-2.6933	-1.55111	-2.87072	-1.81249	0	0	0	0	0	0	0	0	0	0	0	0	0	0	0	0	0	0	0	0	TRUE
514	ATP5F1E	-2.29367	-0.235034	-2.70724	-1.74346	0	0	1	0	0	0	0	0	0	0	0	0	0	0	0	0	0	0	0	0
348094	ANKDD1A	-2.5069	-0.801587	-2.68775	-1.41929	0	0	0	0	0	0	0	0	0	0	0	0	0	0	0	0	0	0	0	0	TRUE
89839	ARHGAP11B	-2.03548	-1.03714	-2.67334	-0.635371	0	1	0	0	0	0	0	0	1	0	0	0	0	0	0	0	0	0	0	0
144348	ZNF664	-2.19972	-1.18898	-2.6581	-0.871638	0	0	0	0	0	0	0	0	0	0	0	0	0	0	0	0	0	0	0	0	TRUE
100534599	ISY1-RAB43	-2.34579	-0.799246	-2.64733	-0.493871	0	0	0	0	0	0	0	0	0	0	0	0	0	0	0	0	0	0	0	0	TRUE
3207	HOXA11	-2.45986	-0.798925	-2.50794	-1.59935	0	1	0	0	0	0	0	1	0	0	0	0	0	0	0	0	0	0	0	0
64062	RBM26	-2.02148	-1.30595	-2.47164	-2.68125	0	0	0	1	0	0	0	0	0	0	0	0	0	0	0	0	0	0	0	0
51701	NLK	-2.00467	-0.338846	-2.42106	-0.850603	1	0	0	0	0	0	1	0	0	0	1	0	0	0	0	0	0	0	1	0
3145	HMBS	-2.78731	-2.20833	-2.40786	-1.25588	0	0	0	0	0	0	0	0	0	0	0	0	0	0	0	0	0	0	0	0	TRUE
26986	PABPC1	-2.70265	-1.03694	-2.40526	-1.13717	0	0	1	0	0	0	0	0	0	0	0	0	0	0	1	0	0	0	0	1
116986	AGAP2	-2.02663	-2.52696	-2.33812	-1.38823	0	0	0	0	0	0	0	0	0	0	0	0	0	0	1	1	0	0	0	1
7384	UQCRC1	-2.59881	-2.66897	-2.26735	-1.10114	0	0	1	0	0	0	0	0	0	0	0	0	0	0	0	1	0	0	0	0
23053	ZSWIM8	-2.17275	-2.33579	-2.26391	-2.50056	0	0	0	0	0	0	0	0	0	0	0	0	0	0	0	0	0	0	0	1
2197	FAU	-4.58529	-1.49345	-2.26087	-2.07529	0	0	0	0	0	0	0	0	0	0	0	0	0	0	0	0	0	0	0	0	TRUE
6257	RXRB	-3.84177	-2.03651	-2.2377	-0.768732	0	0	1	0	0	0	0	1	0	0	0	0	0	0	0	0	1	1	0	0
9425	CDYL	-3.52499	-0.853687	-2.21729	-1.92109	0	0	1	0	0	0	0	0	0	0	0	0	0	0	0	0	0	0	0	0
9410	SNRNP40	-2.58949	-0.770433	-2.19607	-1.48102	0	0	0	0	0	0	0	0	0	0	0	0	0	0	0	0	0	0	0	0	TRUE
5700	PSMC1	-2.44211	-0.171556	-2.19244	-2.46492	1	1	1	0	1	0	0	0	0	1	1	0	0	0	1	1	0	0	0	1
124801	LSM12	-2.40738	-0.300998	-2.16813	-2.1417	0	0	0	0	0	0	0	0	0	0	0	0	0	0	0	0	0	0	0	0	TRUE
6945	MLX	-2.22388	-0.388922	-2.16231	-1.33734	0	0	0	0	0	0	0	0	0	0	0	0	0	0	0	0	0	0	0	0	TRUE
724027	MIR657	-2.09025	-0.989832	-2.15662	-1.26715	0	0	0	0	0	0	0	0	0	0	0	0	0	0	0	0	0	0	0	0	TRUE
10302	SNAPC5	-2.62003	-2.04911	-2.1398	-1.28514	0	0	0	0	0	0	0	0	0	0	0	0	0	0	0	0	1	0	0	0
6572	SLC18A3	-2.70347	-0.285589	-2.12879	-0.5626	0	0	0	0	0	0	0	0	0	0	0	0	0	0	0	0	0	0	0	0	TRUE
9811	CTIF	-2.69174	-1.15323	-2.12415	-0.679427	0	0	0	0	0	0	0	0	0	0	0	0	0	0	0	0	0	0	0	0	TRUE
582	BBS1	-2.07888	-0.525444	-2.12312	-1.81658	0	0	0	0	0	0	0	0	0	0	0	0	0	0	0	0	0	0	0	0	TRUE
3065	HDAC1	-2.25738	-0.158439	-2.10067	-0.115079	1	1	1	0	0	0	1	1	0	0	1	1	1	0	0	0	0	0	0	0
54961	SSH3	-2.64032	-0.638329	-2.06506	-1.19802	0	0	0	1	0	0	0	0	0	0	0	0	0	0	0	0	0	0	0	0
146760	RTN4RL1	-2.74626	-1.0949	-2.05647	-1.61927	0	1	0	0	0	0	0	0	0	0	0	0	0	0	0	0	0	0	0	0
3297	HSF1	-2.17631	-0.915586	-2.01962	-1.38687	0	1	0	0	1	0	0	1	0	0	0	0	0	0	1	1	0	0	1	0
23099	ZBTB43	-2.18827	-0.764945	-2.01705	-1.35544	0	0	0	0	0	0	0	0	0	0	0	0	0	0	0	0	0	0	0	0	TRUE
54973	INTS11	-4.13255	-1.44458	-1.97938	-1.00296	0	0	0	0	0	0	0	0	0	0	0	0	0	0	0	0	0	0	0	0	TRUE
84939	PWWP3A	-3.76682	-0.709726	-1.9246	-0.637778	0	0	0	0	0	0	0	0	0	0	0	0	0	0	0	0	0	0	0	0	TRUE
8091	HMGA2	-3.14794	-0.673722	-1.80058	-0.543597	0	1	1	0	0	0	1	0	0	0	0	0	0	0	0	0	0	0	0	0
32	ACACB	-3.19157	-0.922352	-1.66897	-0.240268	0	1	0	0	0	0	0	1	0	1	0	0	0	1	1	1	0	0	0	0
9064	MAP3K6	-3.45627	-1.57304	-1.58975	-0.663735	0	0	0	0	0	0	0	0	0	0	0	0	0	0	0	0	0	0	0	0	TRUE
5339	PLEC	-3.02425	-1.98899	-1.50775	-2.06518	0	0	0	0	0	0	0	0	0	0	0	0	0	0	0	0	0	0	0	0	TRUE
